# Dynamics of transposable element accumulation in the non-recombining regions of mating-type chromosomes in anther-smut fungi

**DOI:** 10.1101/2022.08.03.502670

**Authors:** Marine Duhamel, Michael E. Hood, Ricardo C. Rodríguez de la Vega, Tatiana Giraud

## Abstract

**Background:** Transposable element (TE) activity is generally deleterious to the host fitness, such that TE copies are often purged by selection, which is facilitated when meiotic recombination reshuffles variation among loci. In the absence of recombination, the number of TE insertions usually increases, but the dynamics of such TE accumulations is unknown.

**Results:** In this study, we investigated the temporal dynamics of TE accumulation in the non-recombining genomic regions of 15 *Microbotryum* species, leveraging on a unique dataset of 21 independent evolutionary strata of recombination cessation of different ages. We show that TEs rapidly accumulated in regions lacking recombination, but that the TE content reached a plateau at ca. 50% of occupied base pairs by 1.5 MY following recombination suppression. The same TE superfamilies have repeatedly expanded in independently evolved non-recombining regions, in particular rolling-circle replication elements (*Helitrons*), despite being scarce before recombination suppression. The most abundant elements, long-terminal repeat (LTR) retrotransposons of the *Copia* and *Ty3* superfamilies, expanded through transposition bursts affecting both the non-recombining regions of mating-type chromosomes and autosomes, thus suggesting that non-recombining regions constitute a reservoir of TEs that transpose to recombining regions. Based on LTR sequence divergence within and among copies, we could distinguish bursts of transposition from gene conversion.

**Conclusion:** Our study supports the TE reservoir hypothesis, by showing that TE accumulation in non-recombining has a genome-wide impact. TEs accumulated through bursts, and following a non-linear, decelerating dynamics, thus improving our knowledge on genome evolution, particularly in association with sex or mating-type chromosomes.
