## Supplementary Table 1 for "Dynamics of transposable element accumulation in the non-recombining regions of mating-type chromosomes in anther-smut fungi"

### Sheet: Supplementary Table 1
Supplementary Table 1: Transposable element (TE) content, age and ancestral size of the strata in Microbotryum species
	Species or linkage event group	Stratum name	Percentage of Tes	Stratum age (My)	Stratum age - Lower CI (95%)	Stratum age – Upper CI (95%)	Ancestral stratum size (bp, a1 and a2 average)	Reference	Note
	M. lychnidis-dioicae and M. silenes-dioicae	Black	45.9	1.134	0.913	1.339	750708.5	Branco et al., 2017, 2018; Carpentier et al., 2022; Duhamel et al., 2022
	M. lychnidis-dioicae	Red	NA	NA	NA	NA	NA	Branco et al., 2017, 2018	Small fragmented stratum
	M. silenes-dioicae	Red	NA	NA	NA	NA	NA	Branco et al., 2017, 2018	Small fragmented stratum
	M. coronariae	Black	47.3936	1.205	0.931	1.505	750708.5	Carpentier et al., 2022
	M. v. viscidula	Black	45.2109	0.567	0.467	0.667	442215.25	Duhamel et al. 2022
	M. v. melanantha	Black	39.4126	0.567	0.467	0.667	442215.25	Carpentier et al., 2022; Duhamel et al. 2022
	M. v. viscidula and M. v. melanantha	Dark grey	38.8889	0.882	0.674	1.126	146560.75	Duhamel et al. 2022
	M. v. viscidula, M. v. melanantha and M. v. gracilicaulis	Light grey	57.1582	1.536	1.233	1.806	195380.5	Duhamel et al. 2022
	M. v. gracilicaulis	Black	62.6564	0.846	0.59	1.05	588776	Duhamel et al. 2022
	M. silenes-acaulis	Black	29.9749	0.226	0.099	0.38	554948.5	Branco et al., 2017, 2018; Carpentier et al., 2022
	M. v. paradoxa	Black	52.3045	2.683	2.133	2.912	442215.25	Branco et al., 2017, 2018; Carpentier et al., 2022
	M. v. paradoxa	Brown	49.4963	3.823	2.896	4.695	341941.25	Branco et al., 2017, 2018; Carpentier et al., 2022
	M. v. paradoxa	Light brown	48.6637	2.721	2.18	3.262	510522.5	Branco et al., 2017, 2018; Carpentier et al., 2022
	M. v. paradoxa	Pink	10.28	0.183	0.133	0.232	95040.5	Branco et al., 2017, 2018; Carpentier et al., 2022
	M. v. paradoxa	White	11.4432	0.149	0.118	0.179	735999.5	Branco et al., 2017, 2018; Carpentier et al., 2022
	M. saponariae	Blue-to-centromere	7.17223	0.014	0.0001	0.016	195380.5	Carpentier et al., 2019
	M. saponariae	Purple-to-centromere	28.6176	0.183	0.14	0.227	471413.5	Carpentier et al., 2019
	M. v. lateriflora	Black	15.5605	0.304	0.151	0.518	604147.5	Duhamel et al., 2022
	M. lagerheimii	Blue-to-centromere	15.2804	0.007	0.003	0.026	195380.5	Carpentier et al., 2019
	M. lagerheimii	Purple-to-centromere	15.2531	0.121	0.09	0.153	471413.5	Carpentier et al., 2019
	M. v. tatarinowii	Black	30.2587	0.806	0.621	1.029	604147.5	Carpentier et al., 2022
	M. lychnidis-dioicae, M. silenes-dioicae, M. coronariae, M. v. viscidula, M. v. melanantha, M. v. gracilicaulis, M. silenes-acaulis, M. v. paradoxa and M. v. tatarinowii	Orange	NA	NA	NA	NA	NA	Branco et al., 2017, 2018; Carpentier et al., 2022; Duhamel et al., 2022	Non-independent stratum
	M. v. caroliniana	Light blue	36.1743	0.255	0.183	0.331	205295.5	Branco et al., 2017, 2018; Carpentier et al., 2022
	M. v. caroliniana and M. v. parryi	Black	42.6179	2.513	1.895	3.304	604147.5	Branco et al., 2017, 2018; Duhamel et al., 2022
	M. scabiosae	Black	10.925	2.536	0.789	4.265	604147.5	Branco et al., 2017, 2018; Carpentier et al., 2022
	All 16 Microbotryum of this study	Blue	NA	NA	NA	NA	NA	Branco et al., 2017, 2018	Non-independent stratum
	All 16 Microbotryum of this study	Purple	NA	NA	NA	NA	NA	Branco et al., 2017, 2018	Non-independent stratum
	CI = confidence interval
