## Supplementary Table 7 for "Dynamics of transposable element accumulation in the non-recombining regions of mating-type chromosomes in anther-smut fungi"

### Sheet: Supplementary Table 2
Supplementary table 2: Coordinates of the centromeres of all Microbotryum genomes of this study
	Genome id	Contig	start	end	length (bp)
	MinSalD	MvSilvul-01389-A1_C001	1621031	1664000	42970
	MinSalD	MvSilvul-01389-A1_C002	1773000	1825308	52309
	MinSalD	MvSilvul-01389-A1_C004	1084000	1126000	42001
	MinSalD	MvSilvul-01389-A1_C005	319000	383000	64001
	MinSalD	MvSilvul-01389-A1_C006	1489000	1528000	39001
	MinSalD	MvSilvul-01389-A1_C011	136000	167000	31001
	MinSalD	MvSilvul-01389-A1_C015	842000	903000	61001
	MinSalD	MvSilvul-01389-A1_C018	128000	177000	49001
	MinSalD	MvSilvul-01389-A1_C021	443173	469000	25828
	MinSalD	MvSilvul-01389-A1_C023	292000	320115	28116
	MinSalT	MvSilvul-01389-A2_C01	521210	544000	22791
	MinSalT	MvSilvul-01389-A2_C02	1415000	1459392	44393
	MinSalT	MvSilvul-01389-A2_C03	1084000	1134000	50001
	MinSalT	MvSilvul-01389-A2_C04	608000	667845	59846
	MinSalT	MvSilvul-01389-A2_C05	318000	383000	65001
	MinSalT	MvSilvul-01389-A2_C06	141398	194000	52603
	MinSalT	MvSilvul-01389-A2_C08	440493	469000	28508
	MinSalT	MvSilvul-01389-A2_C09	551000	612000	61001
	MinSalT	MvSilvul-01389-A2_C12	836000	872000	36001
	MinSalT	MvSilvul-01389-A2_C13	677483	712000	34518
	MinSalT	MvSilvul-01389-A2_C14	128000	186000	58001
	MlaSvu1	MvSv-1253-A1-R1_MC01	558000	759000	201001
	MlaSvu1	MvSv-1253-A1-R1_MC02	1605000	1763752	158753
	MlaSvu1	MvSv-1253-A1-R1_MC03	440000	588000	148001
	MlaSvu1	MvSv-1253-A1-R1_MC05	437000	545000	108001
	MlaSvu1	MvSv-1253-A1-R1_MC09-1	419000	445000	26001
	MlaSvu1	MvSv-1253-A1-R1_MC09-2	0	34000	34001
	MlaSvu1	MvSv-1253-A1-R1_MC11-1	208000	402000	194001
	MlaSvu1	MvSv-1253-A1-R1_MC12	888000	1003293	115294
	MlaSvu1	MvSv-1253-A1-R1_MC14-1	900000	980000	80001
	MlaSvu1	MvSv-1253-A1-R1_MC14-2	0	50000	50001
	MlaSvu1	MvSv-1253-A1-R1_MC15-2	131000	266000	135001
	MlaSvu1	MvSv-1253-A1-R1_MC16	7	86000	85994
	MlaSvu2	MvSv-1253-A2-R1_C23	1	106000	106000
	MlaSvu2	MvSv-1253-A2-R1_MC01	558000	759000	201001
	MlaSvu2	MvSv-1253-A2-R1_MC02-1	1684000	1732111	48112
	MlaSvu2	MvSv-1253-A2-R1_MC02-2	0	78912	78913
	MlaSvu2	MvSv-1253-A2-R1_MC03	442000	590000	148001
	MlaSvu2	MvSv-1253-A2-R1_MC05-1	445000	474149	29150
	MlaSvu2	MvSv-1253-A2-R1_MC09	409000	479000	70001
	MlaSvu2	MvSv-1253-A2-R1_MC11-1	208000	295000	87001
	MlaSvu2	MvSv-1253-A2-R1_MC11-2	0	70000	70001
	MlaSvu2	MvSv-1253-A2-R1_MC12	832000	880931	48932
	MlaSvu2	MvSv-1253-A2-R1_MC14-2	416000	534000	118001
	MlaSvu2	MvSv-1253-A2-R1_MC15-1	549000	645724	96725
	MlaSvu2	MvSv-1253-A2-R1_MC16	0	149000	149001
	MldSil1	MvSl-1064-A1-R4_A1	2209000	2562000	353001
	MldSil1	MvSl-1064-A1-R4_MC01-1	2851000	3063144	212145
	MldSil1	MvSl-1064-A1-R4_MC01-2	0	41000	41001
	MldSil1	MvSl-1064-A1-R4_MC02	553000	713000	160001
	MldSil1	MvSl-1064-A1-R4_MC03	0	30105	30106
	MldSil1	MvSl-1064-A1-R4_MC04-1	222000	405000	183001
	MldSil1	MvSl-1064-A1-R4_MC05-1	367000	489806	122807
	MldSil1	MvSl-1064-A1-R4_MC05-2	1	74000	74000
	MldSil1	MvSl-1064-A1-R4_MC06	509000	682000	173001
	MldSil1	MvSl-1064-A1-R4_MC08	1553000	1630000	77001
	MldSil1	MvSl-1064-A1-R4_MC09-2	1573000	1608783	35784
	MldSil1	MvSl-1064-A1-R4_MC10-1	565000	697000	132001
	MldSil1	MvSl-1064-A1-R4_MC10-2	1	61546	61546
	MldSil1	MvSl-1064-A1-R4_MC11	1389000	1460746	71747
	MldSil1	MvSl-1064-A1-R4_MC12	1321936	1373187	51252
	MldSil1	MvSl-1064-A1-R4_MC13	1005000	1040370	35371
	MldSil1	MvSl-1064-A1-R4_MC14	583000	648002	65003
	MldSil1	MvSl-1064-A1-R4_MC15	318000	412480	94481
	MldSil1	MvSl-1064-A1-R4_MC16	42000	107050	65051
	MldSil2	MvSl-1064-A2-R4_A2	2898000	3055000	157001
	MldSil2	MvSl-1064-A2-R4_MC01	2851000	3117000	266001
	MldSil2	MvSl-1064-A2-R4_MC02	553000	703054	150055
	MldSil2	MvSl-1064-A2-R4_MC03	0	30103	30104
	MldSil2	MvSl-1064-A2-R4_MC04-1	222000	405000	183001
	MldSil2	MvSl-1064-A2-R4_MC05	371000	569000	198001
	MldSil2	MvSl-1064-A2-R4_MC06-2	62000	235000	173001
	MldSil2	MvSl-1064-A2-R4_MC08-2	358000	435000	77001
	MldSil2	MvSl-1064-A2-R4_MC09	1587000	1607338	20339
	MldSil2	MvSl-1064-A2-R4_MC10	558000	737132	179133
	MldSil2	MvSl-1064-A2-R4_MC11	1389000	1449347	60348
	MldSil2	MvSl-1064-A2-R4_MC12	1321996	1365434	43439
	MldSil2	MvSl-1064-A2-R4_MC13	1005000	1040412	35413
	MldSil2	MvSl-1064-A2-R4_MC14	583000	617109	34110
	MldSil2	MvSl-1064-A2-R4_MC15	318000	409929	91930
	MldSil2	MvSl-1064-A2-R4_MC16	50000	106849	56850
	MldSilD	MvSlatifolia-1318-D-TG7-PbcR_C03	0	150656	150657
	MldSilD	MvSlatifolia-1318-D-TG7-PbcR_C14	0	65709	65710
	MldSilT	MvSlatifolia-1318-T-TG8-PbcR_C05	1517540	1638917	121378
	MsaSac1	MvSa-1248-D-A1-R0_C01	2379000	2492998	113999
	MsaSac1	MvSa-1248-D-A1-R0_C02	515000	686000	171001
	MsaSac1	MvSa-1248-D-A1-R0_C03	0	29000	29001
	MsaSac1	MvSa-1248-D-A1-R0_C05	1552000	1594136	42137
	MsaSac1	MvSa-1248-D-A1-R0_C06	1128000	1202782	74783
	MsaSac1	MvSa-1248-D-A1-R0_C07	692000	780000	88001
	MsaSac1	MvSa-1248-D-A1-R0_C09	717000	818000	101001
	MsaSac1	MvSa-1248-D-A1-R0_C10	0	65000	65001
	MsaSac1	MvSa-1248-D-A1-R0_C11	0	27000	27001
	MsaSac1	MvSa-1248-D-A1-R0_C13	1044000	1095000	51001
	MsaSac1	MvSa-1248-D-A1-R0_C15	0	129000	129001
	MsaSac1	MvSa-1248-D-A1-R0_C16	0	62000	62001
	MsaSac1	MvSa-1248-D-A1-R0_C17	737248	815000	77753
	MsaSac1	MvSa-1248-D-A1-R0_C19	343	57000	56658
	MsaSac1	MvSa-1248-D-A1-R0_C21	255000	351550	96551
	MsaSac1	MvSa-1248-D-A1-R0_C22	0	63000	63001
	MsaSac1	MvSa-1248-D-A1-R0_C23	0	52961	52962
	MsaSac1	MvSa-1248-D-A1-R0_C25	7052	137000	129949
	MsaSac2	MvSa-1248-T-A2-V0_C01	501000	673000	172001
	MsaSac2	MvSa-1248-T-A2-V0_C02	801	146000	145200
	MsaSac2	MvSa-1248-T-A2-V0_C03	208	48263	48056
	MsaSac2	MvSa-1248-T-A2-V0_C04	1	84000	84000
	MsaSac2	MvSa-1248-T-A2-V0_C05	1552000	1728000	176001
	MsaSac2	MvSa-1248-T-A2-V0_C06	1275781	1393000	117220
	MsaSac2	MvSa-1248-T-A2-V0_C07	1485000	1607000	122001
	MsaSac2	MvSa-1248-T-A2-V0_C08	776000	864000	88001
	MsaSac2	MvSa-1248-T-A2-V0_C09	0	114000	114001
	MsaSac2	MvSa-1248-T-A2-V0_C10	0	20000	20001
	MsaSac2	MvSa-1248-T-A2-V0_C13	1054524	1098000	43477
	MsaSac2	MvSa-1248-T-A2-V0_C14	0	20000	20001
	MsaSac2	MvSa-1248-T-A2-V0_C17	740785	784000	43216
	MsaSac2	MvSa-1248-T-A2-V0_C18	9000	102000	93001
	MsaSac2	MvSa-1248-T-A2-V0_C19	0	79632	79633
	MsaSac2	MvSa-1248-T-A2-V0_C21	267922	305881	37960
	MsaSac2	MvSa-1248-T-A2-V0_C26	15	44000	43986
	MsaSof1	MvSof-1268-A1-R1_Chr1-2	579000	630387	51388
	MsaSof1	MvSof-1268-A1-R1_Chr1-3	80	149000	148921
	MsaSof1	MvSof-1268-A1-R1_Chr10-1	636000	692551	56552
	MsaSof1	MvSof-1268-A1-R1_Chr10-2	0	127000	127001
	MsaSof1	MvSof-1268-A1-R1_Chr11-2	365343	420909	55567
	MsaSof1	MvSof-1268-A1-R1_Chr11-3	0	32000	32001
	MsaSof1	MvSof-1268-A1-R1_Chr12-2	591000	663000	72001
	MsaSof1	MvSof-1268-A1-R1_Chr12-3	0	53000	53001
	MsaSof1	MvSof-1268-A1-R1_Chr2-1	1651000	1673421	22422
	MsaSof1	MvSof-1268-A1-R1_Chr2-2	0	100000	100001
	MsaSof1	MvSof-1268-A1-R1_Chr3-1	2036000	2116819	80820
	MsaSof1	MvSof-1268-A1-R1_Chr3-2	0	34000	34001
	MsaSof1	MvSof-1268-A1-R1_Chr4-2	1	96000	96000
	MsaSof1	MvSof-1268-A1-R1_Chr5-1	214000	280427	66428
	MsaSof1	MvSof-1268-A1-R1_Chr5-2	1	109000	109000
	MsaSof1	MvSof-1268-A1-R1_Chr6-2	395000	506000	111001
	MsaSof1	MvSof-1268-A1-R1_Chr7-2	180000	264000	84001
	MsaSof1	MvSof-1268-A1-R1_Chr7-3	933	26000	25068
	MsaSof1	MvSof-1268-A1-R1_Chr8-1	907000	942000	35001
	MsaSof1	MvSof-1268-A1-R1_Chr8-2	34111	57000	22890
	MsaSof1	MvSof-1268-A1-R1_Chr9	1629000	1713086	84087
	MsaSof2	MvSof-1269-A2-R1_Chr1-2	572000	694000	122001
	MsaSof2	MvSof-1269-A2-R1_Chr1-3	0	83000	83001
	MsaSof2	MvSof-1269-A2-R1_Chr10-1	642000	713000	71001
	MsaSof2	MvSof-1269-A2-R1_Chr10-2	0	56000	56001
	MsaSof2	MvSof-1269-A2-R1_Chr11	911722	1023000	111279
	MsaSof2	MvSof-1269-A2-R1_Chr12-1	453000	539832	86833
	MsaSof2	MvSof-1269-A2-R1_Chr12-2	0	110000	110001
	MsaSof2	MvSof-1269-A2-R1_Chr2-1	1652000	1734000	82001
	MsaSof2	MvSof-1269-A2-R1_Chr2-2	0	74000	74001
	MsaSof2	MvSof-1269-A2-R1_Chr3-2	418000	542000	124001
	MsaSof2	MvSof-1269-A2-R1_Chr4-1	535000	651000	116001
	MsaSof2	MvSof-1269-A2-R1_Chr4-2	0	50000	50001
	MsaSof2	MvSof-1269-A2-R1_Chr5-2	232000	397000	165001
	MsaSof2	MvSof-1269-A2-R1_Chr6-1	550000	635000	85001
	MsaSof2	MvSof-1269-A2-R1_Chr7-1	1332000	1455158	123159
	MsaSof2	MvSof-1269-A2-R1_Chr7-2	0	82000	82001
	MsaSof2	MvSof-1269-A2-R1_Chr8-1	907000	962000	55001
	MsaSof2	MvSof-1269-A2-R1_Chr8-2	1	100000	100000
	MsaSof2	MvSof-1269-A2-R1_Chr9	1631000	1667434	36435
	MscKan1	MvKn-1118-A1-R2_C00009	2229000	2366000	137001
	MscKan1	MvKn-1118-A1-R2_C00017	1250000	1351000	101001
	MscKan1	MvKn-1118-A1-R2_C00059	727000	904000	177001
	MscKan1	MvKn-1118-A1-R2_C00074	0	80000	80001
	MscKan1	MvKn-1118-A1-R2_C00078	148000	266766	118767
	MscKan1	MvKn-1118-A1-R2_C00115	565000	618272	53273
	MscKan1	MvKn-1118-A1-R2_C00151	579000	664519	85520
	MscKan1	MvKn-1118-A1-R2_C00182	634000	717000	83001
	MscKan1	MvKn-1118-A1-R2_C01605	1275000	1298455	23456
	MscKan1	MvKn-1118-A1-R2_C01607	0	74000	74001
	MscKan1	MvKn-1118-A1-R2_C01608	1127000	1213000	86001
	MscKan1	MvKn-1118-A1-R2_C01610	0	21000	21001
	MscKan1	MvKn-1118-A1-R2_C01611	409952	471419	61468
	MscKan1	MvKn-1118-A1-R2_C01613	960000	1003000	43001
	MscKan1	MvKn-1118-A1-R2_C01617	0	33000	33001
	MscKan1	MvKn-1118-A1-R2_C01618	827000	876000	49001
	MscKan1	MvKn-1118-A1-R2_C01620	0	25200	25201
	MscKan2	MvKn-1118-A2-R2_00100	222204	402892	180689
	MscKan2	MvKn-1118-A2-R2_C00007	0	134000	134001
	MscKan2	MvKn-1118-A2-R2_C00010	1127000	1324000	197001
	MscKan2	MvKn-1118-A2-R2_C00015	1368000	1469000	101001
	MscKan2	MvKn-1118-A2-R2_C00035	966000	1150000	184001
	MscKan2	MvKn-1118-A2-R2_C00041	1691000	1734803	43804
	MscKan2	MvKn-1118-A2-R2_C00059	154000	273520	119521
	MscKan2	MvKn-1118-A2-R2_C00061	949000	1074503	125504
	MscKan2	MvKn-1118-A2-R2_C00100	225000	403000	178001
	MscKan2	MvKn-1118-A2-R2_C00103	579000	659520	80521
	MscKan2	MvKn-1118-A2-R2_C00108	0	26000	26001
	MscKan2	MvKn-1118-A2-R2_C00126	285000	368000	83001
	MscKan2	MvKn-1118-A2-R2_C01075	1361000	1432522	71523
	MscKan2	MvKn-1118-A2-R2_C01078	565000	618296	53297
	MscKan2	MvKn-1118-A2-R2_C01080	960000	996000	36001
	MsdSdi1	MvSdioicae-1303-FR02-D-N206-PbcR_C001	2397060	2425171	28112
	MsdSdi1	MvSdioicae-1303-FR02-D-N206-PbcR_C003	380000	577000	197001
	MsdSdi1	MvSdioicae-1303-FR02-D-N206-PbcR_C004	1318660	1411538	92879
	MsdSdi1	MvSdioicae-1303-FR02-D-N206-PbcR_C005	1293000	1402000	109001
	MsdSdi1	MvSdioicae-1303-FR02-D-N206-PbcR_C006	102000	210000	108001
	MsdSdi1	MvSdioicae-1303-FR02-D-N206-PbcR_C009	994000	1029381	35382
	MsdSdi1	MvSdioicae-1303-FR02-D-N206-PbcR_C011	690000	763553	73554
	MsdSdi1	MvSdioicae-1303-FR02-D-N206-PbcR_C012	0	93332	93333
	MsdSdi1	MvSdioicae-1303-FR02-D-N206-PbcR_C013	814000	886772	72773
	MsdSdi1	MvSdioicae-1303-FR02-D-N206-PbcR_C014	1	96267	96267
	MsdSdi1	MvSdioicae-1303-FR02-D-N206-PbcR_C015	0	57000	57001
	MsdSdi1	MvSdioicae-1303-FR02-D-N206-PbcR_C018	492000	592000	100001
	MsdSdi1	MvSdioicae-1303-FR02-D-N206-PbcR_C020	0	70000	70001
	MsdSdi1	MvSdioicae-1303-FR02-D-N206-PbcR_C025	0	23825	23826
	MsdSdi1	MvSdioicae-1303-FR02-D-N206-PbcR_C026	334000	422635	88636
	MsdSdi1	MvSdioicae-1303-FR02-D-N206-PbcR_C029	226000	341854	115855
	MsdSdi1	MvSdioicae-1303-FR02-D-N206-PbcR_C030	680	71293	70614
	MsdSdi1	MvSdioicae-1303-FR02-D-N206-PbcR_C032	12	113000	112989
	MsdSdi1	MvSdioicae-1303-FR02-D-N206-PbcR_C036	169000	260343	91344
	MsdSdi1	MvSdioicae-1303-FR02-D-N206-PbcR_C038	9	105000	104992
	MsdSdi1	MvSdioicae-1303-FR02-D-N206-PbcR_C041	0	61000	61001
	MsdSdi1	MvSdioicae-1303-FR02-D-N206-PbcR_C044	0	101000	101001
	MsdSdi1	MvSdioicae-1303-FR02-D-N206-PbcR_C046	0	111000	111001
	MsdSdi2	MvSdioicae-1303-FR02-T-N202-PbcR_C001	2910000	3057000	147001
	MsdSdi2	MvSdioicae-1303-FR02-T-N202-PbcR_C002	0	35654	35655
	MsdSdi2	MvSdioicae-1303-FR02-T-N202-PbcR_C003	675000	887000	212001
	MsdSdi2	MvSdioicae-1303-FR02-T-N202-PbcR_C004	1626000	1704626	78627
	MsdSdi2	MvSdioicae-1303-FR02-T-N202-PbcR_C005	0	189000	189001
	MsdSdi2	MvSdioicae-1303-FR02-T-N202-PbcR_C006	952000	1099000	147001
	MsdSdi2	MvSdioicae-1303-FR02-T-N202-PbcR_C007	1307000	1438000	131001
	MsdSdi2	MvSdioicae-1303-FR02-T-N202-PbcR_C008	1387000	1437919	50920
	MsdSdi2	MvSdioicae-1303-FR02-T-N202-PbcR_C009	250184	385782	135599
	MsdSdi2	MvSdioicae-1303-FR02-T-N202-PbcR_C011	634000	758000	124001
	MsdSdi2	MvSdioicae-1303-FR02-T-N202-PbcR_C012	726	54000	53275
	MsdSdi2	MvSdioicae-1303-FR02-T-N202-PbcR_C014	0	81000	81001
	MsdSdi2	MvSdioicae-1303-FR02-T-N202-PbcR_C015	451000	537000	86001
	MsdSdi2	MvSdioicae-1303-FR02-T-N202-PbcR_C016	592000	746000	154001
	MsdSdi2	MvSdioicae-1303-FR02-T-N202-PbcR_C017	0	28499	28500
	MsdSdi2	MvSdioicae-1303-FR02-T-N202-PbcR_C021	193688	329000	135313
	MsdSdi2	MvSdioicae-1303-FR02-T-N202-PbcR_C022	403000	498966	95967
	MsdSdi2	MvSdioicae-1303-FR02-T-N202-PbcR_C024	146000	215000	69001
	MsdSdi2	MvSdioicae-1303-FR02-T-N202-PbcR_C029	360818	383395	22578
	MspMla1	MvMoelat-01509-A1_C001	1596000	1632000	36001
	MspMla1	MvMoelat-01509-A1_C002	0	27961	27962
	MspMla1	MvMoelat-01509-A1_C003	470122	503706	33585
	MspMla1	MvMoelat-01509-A1_C004	1504426	1531384	26959
	MspMla1	MvMoelat-01509-A1_C005	1211000	1238552	27553
	MspMla1	MvMoelat-01509-A1_C007	999612	1026379	26768
	MspMla1	MvMoelat-01509-A1_C008	312000	370000	58001
	MspMla1	MvMoelat-01509-A1_C015	2	30578	30577
	MspMla1	MvMoelat-01509-A1_C020	539474	547521	8048
	MspMla1	MvMoelat-01509-A1_C022	2456000	2502000	46001
	MspMla1	MvMoelat-01509-A1_C024	178000	200121	22122
	MspMla1	MvMoelat-01509-A1_C027	579121	608086	28966
	MspMla2	MvMoelat-01509-A2_C001	1273000	1308000	35001
	MspMla2	MvMoelat-01509-A2_C003	999159	1019626	20468
	MspMla2	MvMoelat-01509-A2_C008	535000	575000	40001
	MspMla2	MvMoelat-01509-A2_C015	0	20000	20001
	MspMla2	MvMoelat-01509-A2_C016	1026609	1051000	24392
	MspMla2	MvMoelat-01509-A2_C023	312823	348000	35178
	MspMla2	MvMoelat-01509-A2_C024	0	21000	21001
	MspMla2	MvMoelat-01509-A2_C028	1222205	1267834	45630
	MspMla2	MvMoelat-01509-A2_C032	1209000	1236567	27568
	MspMla2	MvMoelat-01509-A2_C034	0	29000	29001
	MspSpr1	MvSilpar-01510-A1_C001	2828000	2977000	149001
	MspSpr1	MvSilpar-01510-A1_C002	1377000	1497923	120924
	MspSpr1	MvSilpar-01510-A1_C003	1328000	1358338	30339
	MspSpr1	MvSilpar-01510-A1_C004	1855000	2026000	171001
	MspSpr1	MvSilpar-01510-A1_C005	1657004	1734000	76997
	MspSpr1	MvSilpar-01510-A1_C006	1150000	1231200	81201
	MspSpr1	MvSilpar-01510-A1_C007	0	58102	58103
	MspSpr1	MvSilpar-01510-A1_C008	550000	646000	96001
	MspSpr1	MvSilpar-01510-A1_C009	791000	890000	99001
	MspSpr1	MvSilpar-01510-A1_C017	1089000	1175000	86001
	MspSpr1	MvSilpar-01510-A1_C022	0	154000	154001
	MspSpr1	MvSilpar-01510-A1_C023	1490000	1574000	84001
	MspSpr1	MvSilpar-01510-A1_C025	765773	833000	67228
	MspSpr1	MvSilpar-01510-A1_C032	1295000	1419844	124845
	MspSpr2	MvSilpar-01510-A2_C001	384000	533000	149001
	MspSpr2	MvSilpar-01510-A2_C002	1360000	1481606	121607
	MspSpr2	MvSilpar-01510-A2_C003	387000	445625	58626
	MspSpr2	MvSilpar-01510-A2_C004	1849000	2030000	181001
	MspSpr2	MvSilpar-01510-A2_C005	0	150000	150001
	MspSpr2	MvSilpar-01510-A2_C006	238884	359000	120117
	MspSpr2	MvSilpar-01510-A2_C008	0	83000	83001
	MspSpr2	MvSilpar-01510-A2_C009	428742	563027	134286
	MspSpr2	MvSilpar-01510-A2_C010	225616	300000	74385
	MspSpr2	MvSilpar-01510-A2_C012	550000	646000	96001
	MspSpr2	MvSilpar-01510-A2_C013	391000	490000	99001
	MspSpr2	MvSilpar-01510-A2_C015	398000	499000	101001
	MspSpr2	MvSilpar-01510-A2_C023	1541000	1626000	85001
	MspSraD	MvSilra-01299-0D_C003	821000	922381	101382
	MspSraD	MvSilra-01299-0D_C004	468000	822000	354001
	MspSraD	MvSilra-01299-0D_C008	0	40000	40001
	MspSraD	MvSilra-01299-0D_C010	385000	714000	329001
	MspSraD	MvSilra-01299-0D_C013	0	96450	96451
	MspSraD	MvSilra-01299-0D_C014	0	124072	124073
	MspSraD	MvSilra-01299-0D_C015	297000	418739	121740
	MspSraD	MvSilra-01299-0D_C031	1901000	2081446	180447
	MspSraD	MvSilra-01299-0D_C032	466156	546000	79845
	MspSraD	MvSilra-01299-0D_C034	0	122438	122439
	MspSraD	MvSilra-01299-0D_C044	1958000	2109673	151674
	MspSraD	MvSilra-01299-0D_C045	0	144000	144001
	MspSraD	MvSilra-01299-0D_C046	0	85000	85001
	MspSraD	MvSilra-01299-0D_C047	706000	889000	183001
	MspSraD	MvSilra-01299-0D_C051	76	184000	183925
	MspSraD	MvSilra-01299-0D_C055	1332000	1370666	38667
	MspSraD	MvSilra-01299-0D_C058	0	43000	43001
	MspSraD	MvSilra-01299-0D_C060	0	73000	73001
	MspSraD	MvSilra-01299-0D_C063	636000	810889	174890
	MspSraD	MvSilra-01299-0D_C065	457000	651000	194001
	MspSraD	MvSilra-01299-0D_C069	1688594	1737568	48975
	MspSraT	MvSilra-01299-0T_C001	1757000	1932000	175001
	MspSraT	MvSilra-01299-0T_C002	0	199000	199001
	MspSraT	MvSilra-01299-0T_C008	1372000	1412000	40001
	MspSraT	MvSilra-01299-0T_C009	457000	520278	63279
	MspSraT	MvSilra-01299-0T_C010	1213000	1306467	93468
	MspSraT	MvSilra-01299-0T_C019	2685000	3063000	378001
	MspSraT	MvSilra-01299-0T_C020	862635	902000	39366
	MspSraT	MvSilra-01299-0T_C022	0	127000	127001
	MspSraT	MvSilra-01299-0T_C023	705000	887000	182001
	MspSraT	MvSilra-01299-0T_C025	242571	302000	59430
	MspSraT	MvSilra-01299-0T_C029	0	56000	56001
	MspSraT	MvSilra-01299-0T_C032	0	95000	95001
	MspSraT	MvSilra-01299-0T_C036	0	311000	311001
	MspSraT	MvSilra-01299-0T_C037	1326000	1387258	61259
	MspSraT	MvSilra-01299-0T_C040	1064000	1423000	359001
	MspSraT	MvSilra-01299-0T_C043	381000	710000	329001
	MspSraT	MvSilra-01299-0T_C051	1688845	1751000	62156
	MspSsc1	MvSilsci-01506-A1_C001	1236000	1270000	34001
	MspSsc1	MvSilsci-01506-A1_C002	1822000	1907000	85001
	MspSsc1	MvSilsci-01506-A1_C003	1117000	1230000	113001
	MspSsc1	MvSilsci-01506-A1_C005	0	272000	272001
	MspSsc1	MvSilsci-01506-A1_C014	2	256000	255999
	MspSsc1	MvSilsci-01506-A1_C019	1532000	1591000	59001
	MspSsc1	MvSilsci-01506-A1_C022	0	199000	199001
	MspSsc1	MvSilsci-01506-A1_C023	0	34221	34222
	MspSsc1	MvSilsci-01506-A1_C024	1738000	1789000	51001
	MspSsc1	MvSilsci-01506-A1_C026	1273000	1472000	199001
	MspSsc1	MvSilsci-01506-A1_C028	0	93000	93001
	MspSsc1	MvSilsci-01506-A1_C034	1336000	1501000	165001
	MspSsc1	MvSilsci-01506-A1_C036	0	105000	105001
	MspSsc1	MvSilsci-01506-A1_C038	149	260000	259852
	MspSsc1	MvSilsci-01506-A1_C039	0	108000	108001
	MspSsc1	MvSilsci-01506-A1_C040	1	118000	118000
	MspSsc1	MvSilsci-01506-A1_C042	0	128000	128001
	MspSsc1	MvSilsci-01506-A1_C043	325000	431000	106001
	MspSsc1	MvSilsci-01506-A1_C047	0	103000	103001
	MspSsc1	MvSilsci-01506-A1_C050	189000	346499	157500
	MspSsc1	MvSilsci-01506-A1_C056	711000	797000	86001
	MspSsc1	MvSilsci-01506-A1_C060	0	105218	105219
	MspSsc1	MvSilsci-01506-A1_C069	0	33000	33001
	MspSsc2	MvSilsci-01506-A2_C004	1366826	1425000	58175
	MspSsc2	MvSilsci-01506-A2_C005	1651523	1671656	20134
	MspSsc2	MvSilsci-01506-A2_C006	671000	911000	240001
	MspSsc2	MvSilsci-01506-A2_C007	1236000	1282000	46001
	MspSsc2	MvSilsci-01506-A2_C008	1118000	1239000	121001
	MspSsc2	MvSilsci-01506-A2_C019	490000	789000	299001
	MspSsc2	MvSilsci-01506-A2_C022	970000	990000	20001
	MspSsc2	MvSilsci-01506-A2_C024	495000	764000	269001
	MspSsc2	MvSilsci-01506-A2_C026	0	40735	40736
	MspSsc2	MvSilsci-01506-A2_C029	0	297000	297001
	MspSsc2	MvSilsci-01506-A2_C032	668000	750000	82001
	MspSsc2	MvSilsci-01506-A2_C040	986	161000	160015
	MspSsc2	MvSilsci-01506-A2_C041	0	134000	134001
	MspSsc2	MvSilsci-01506-A2_C044	0	199000	199001
	MspSsc2	MvSilsci-01506-A2_C050	0	137000	137001
	MspSsc2	MvSilsci-01506-A2_C051	1532000	1584329	52330
	MspSsc2	MvSilsci-01506-A2_C058	0	126000	126001
	MspSsc2	MvSilsci-01506-A2_C063	0	60000	60001
	MspSsc2	MvSilsci-01506-A2_C064	215000	374390	159391
	MspSsc2	MvSilsci-01506-A2_C072	1316000	1364660	48661
	MspSsc2	MvSilsci-01506-A2_C074	1819000	2142000	323001
	MspSsc2	MvSilsci-01506-A2_C075	0	36000	36001
	MviLyf1	MvLf-1247-A1-R1_C007	465000	497000	32001
	MviLyf1	MvLf-1247-A1-R1_C010	280000	328661	48662
	MviLyf1	MvLf-1247-A1-R1_C026	332000	400721	68722
	MviLyf1	MvLf-1247-A1-R1_C031	0	27004	27005
	MviLyf1	MvLf-1247-A1-R1_C036	0	79000	79001
	MviLyf1	MvLf-1247-A1-R1_C038	0	88000	88001
	MviLyf1	MvLf-1247-A1-R1_C044	0	34529	34530
	MviLyf1	MvLf-1247-A1-R1_C052	0	137000	137001
	MviLyf1	MvLf-1247-A1-R1_MC02	1266000	1422621	156622
	MviLyf1	MvLf-1247-A1-R1_MC04-2	1218786	1331000	112215
	MviLyf1	MvLf-1247-A1-R1_MC06-2	71000	182000	111001
	MviLyf1	MvLf-1247-A1-R1_MC07	814000	883829	69830
	MviLyf1	MvLf-1247-A1-R1_MC09	0	50000	50001
	MviLyf1	MvLf-1247-A1-R1_MC10-1	427000	602000	175001
	MviLyf1	MvLf-1247-A1-R1_MC10-3	130511	159000	28490
	MviLyf1	MvLf-1247-A1-R1_MC14	0	79273	79274
	MviLyf1	MvLf-1247-A1-R1_MC15	78000	110000	32001
	MviLyf1	MvLf-1247-A1-R1_MC20-1	0	157000	157001
	MviLyf1	MvLf-1247-A1-R1_MC25	339000	378073	39074
	MviLyf1	MvLf-1247-A1-R1_MC28	0	181000	181001
	MviLyf2	MvLf-1247-A2-R1_C018	192392	413373	220982
	MviLyf2	MvLf-1247-A2-R1_C024	353527	386000	32474
	MviLyf2	MvLf-1247-A2-R1_C030	372000	401656	29657
	MviLyf2	MvLf-1247-A2-R1_C034	226000	278085	52086
	MviLyf2	MvLf-1247-A2-R1_C036	37000	226000	189001
	MviLyf2	MvLf-1247-A2-R1_C039	0	120000	120001
	MviLyf2	MvLf-1247-A2-R1_MC02	1266000	1422473	156474
	MviLyf2	MvLf-1247-A2-R1_MC04-2	179201	279000	99800
	MviLyf2	MvLf-1247-A2-R1_MC06	1107000	1232000	125001
	MviLyf2	MvLf-1247-A2-R1_MC07	839000	946516	107517
	MviLyf2	MvLf-1247-A2-R1_MC09	0	127000	127001
	MviLyf2	MvLf-1247-A2-R1_MC10	430000	605000	175001
	MviLyf2	MvLf-1247-A2-R1_MC14-1	0	197000	197001
	MviLyf2	MvLf-1247-A2-R1_MC15	0	76000	76001
	MviLyf2	MvLf-1247-A2-R1_MC16	770034	808745	38712
	MviLyf2	MvLf-1247-A2-R1_MC18	0	28000	28001
	MviLyf2	MvLf-1247-A2-R1_MC20	0	107000	107001
	MviLyf2	MvLf-1247-A2-R1_MC25-2	72000	109554	37555
	MviLyf2	MvLf-1247-A2-R1_MC28	0	93000	93001
	MviSco1	MvSco-1296-1D-A1-R1_MC01	2620000	2892000	272001
	MviSco1	MvSco-1296-1D-A1-R1_MC02-1	1766000	1960000	194001
	MviSco1	MvSco-1296-1D-A1-R1_MC02-2	512000	589000	77001
	MviSco1	MvSco-1296-1D-A1-R1_MC04-1	0	71000	71001
	MviSco1	MvSco-1296-1D-A1-R1_MC06	1758000	1824000	66001
	MviSco1	MvSco-1296-1D-A1-R1_MC07	1584000	1770000	186001
	MviSco1	MvSco-1296-1D-A1-R1_MC08	0	23096	23097
	MviSco1	MvSco-1296-1D-A1-R1_MC09	0	35000	35001
	MviSco1	MvSco-1296-1D-A1-R1_MC10	1380000	1461902	81903
	MviSco1	MvSco-1296-1D-A1-R1_MC11	1386000	1431625	45626
	MviSco1	MvSco-1296-1D-A1-R1_MC12-1	0	129000	129001
	MviSco1	MvSco-1296-1D-A1-R1_MC12-2	0	100000	100001
	MviSco1	MvSco-1296-1D-A1-R1_MC14	880000	983486	103487
	MviSco1	MvSco-1296-1D-A1-R1_MC15	0	108000	108001
	MviSco1	MvSco-1296-1D-A1-R1_MC16	599000	664434	65435
	MviSco1	MvSco-1296-1D-A1-R1_MC17	372000	567000	195001
	MviSco1	MvSco-1296-1D-A1-R1_MC18	0	74000	74001
	MviSco1	MvSco-1296-1D-A1-R1_MC19	404	59000	58597
	MviSco1	MvSco-1296-1D-A1-R1_MC20	0	103000	103001
	MviSco1	MvSco-1296-1D-A1-R1_MC21	205000	269000	64001
	MviSco2	MvSco-1296-1T-A2-R1_C027	0	122000	122001
	MviSco2	MvSco-1296-1T-A2-R1_MC01-1	2620000	2843000	223001
	MviSco2	MvSco-1296-1T-A2-R1_MC01-2	0	61000	61001
	MviSco2	MvSco-1296-1T-A2-R1_MC02-2	1597000	1652000	55001
	MviSco2	MvSco-1296-1T-A2-R1_MC02-3	514000	662000	148001
	MviSco2	MvSco-1296-1T-A2-R1_MC03-1	1467000	1519000	52001
	MviSco2	MvSco-1296-1T-A2-R1_MC04	0	50000	50001
	MviSco2	MvSco-1296-1T-A2-R1_MC05	0	101000	101001
	MviSco2	MvSco-1296-1T-A2-R1_MC06	1784000	1817790	33791
	MviSco2	MvSco-1296-1T-A2-R1_MC07	1584000	1640423	56424
	MviSco2	MvSco-1296-1T-A2-R1_MC08	0	54863	54864
	MviSco2	MvSco-1296-1T-A2-R1_MC09	0	54000	54001
	MviSco2	MvSco-1296-1T-A2-R1_MC11	1386000	1462319	76320
	MviSco2	MvSco-1296-1T-A2-R1_MC12	22	171000	170979
	MviSco2	MvSco-1296-1T-A2-R1_MC14	884000	1075000	191001
	MviSco2	MvSco-1296-1T-A2-R1_MC15	0	97000	97001
	MviSco2	MvSco-1296-1T-A2-R1_MC16	599000	747000	148001
	MviSco2	MvSco-1296-1T-A2-R1_MC18	0	72000	72001
	MviSco2	MvSco-1296-1T-A2-R1_MC19	0	78000	78001
	MviSco2	MvSco-1296-1T-A2-R1_MC20	1	149000	149000
	MviSco2	MvSco-1296-1T-A2-R1_MC21	213000	262932	49933
	MviSic1	MvCa-1250-A1-R1_MC01-1	412000	610000	198001
	MviSic1	MvCa-1250-A1-R1_MC02	1808000	2026000	218001
	MviSic1	MvCa-1250-A1-R1_MC03	0	178000	178001
	MviSic1	MvCa-1250-A1-R1_MC04	0	168000	168001
	MviSic1	MvCa-1250-A1-R1_MC05	1465000	1629000	164001
	MviSic1	MvCa-1250-A1-R1_MC06	0	70000	70001
	MviSic1	MvCa-1250-A1-R1_MC07	1395000	1449841	54842
	MviSic1	MvCa-1250-A1-R1_MC09	199000	306000	107001
	MviSic1	MvCa-1250-A1-R1_MC10	762000	874000	112001
	MviSic1	MvCa-1250-A1-R1_MC13	1643000	1733000	90001
	MviSic1	MvCa-1250-A1-R1_MC14	530000	620000	90001
	MviSic1	MvCa-1250-A1-R1_MC17	1	81000	81000
	MviSic1	MvCa-1250-A1-R1_MC18	459555	593000	133446
	MviSic1	MvCa-1250-A1-R1_MC19	248000	418000	170001
	MviSic1	MvCa-1250-A1-R1_MC20	1	76000	76000
	MviSic1	MvCa-1250-A1-R1_MC21	10000	94000	84001
	MviSic2	MvCa-1250-A2-R1_MC01	425000	623000	198001
	MviSic2	MvCa-1250-A2-R1_MC02	1816000	2025000	209001
	MviSic2	MvCa-1250-A2-R1_MC03-1	0	130000	130001
	MviSic2	MvCa-1250-A2-R1_MC03-2	59	90000	89942
	MviSic2	MvCa-1250-A2-R1_MC04	0	190000	190001
	MviSic2	MvCa-1250-A2-R1_MC05	1460000	1666000	206001
	MviSic2	MvCa-1250-A2-R1_MC06	0	74000	74001
	MviSic2	MvCa-1250-A2-R1_MC07	1392000	1460094	68095
	MviSic2	MvCa-1250-A2-R1_MC09-1	196000	244808	48809
	MviSic2	MvCa-1250-A2-R1_MC09-2	0	58000	58001
	MviSic2	MvCa-1250-A2-R1_MC10	762000	874000	112001
	MviSic2	MvCa-1250-A2-R1_MC14-1	708000	838000	130001
	MviSic2	MvCa-1250-A2-R1_MC17	19	120000	119982
	MviSic2	MvCa-1250-A2-R1_MC18	469856	562000	92145
	MviSic2	MvCa-1250-A2-R1_MC19	250000	420000	170001
	MviSic2	MvCa-1250-A2-R1_MC20	0	56000	56001
	MviSic2	MvCa-1250-A2-R1_MC21	0	84000	84001
	MviSin2	MvSn-1249-A2-R1_MC15	425796	528730	102935
	MviSpa1	MvSp-1252-A1-R1_C013	1022241	1057000	34760
	MviSpa1	MvSp-1252-A1-R1_C015	212767	299000	86234
	MviSpa1	MvSp-1252-A1-R1_C027	0	103000	103001
	MviSpa1	MvSp-1252-A1-R1_C028	0	129000	129001
	MviSpa1	MvSp-1252-A1-R1_C031	15	63000	62986
	MviSpa1	MvSp-1252-A1-R1_C036	0	283697	283698
	MviSpa1	MvSp-1252-A1-R1_C041	137000	195000	58001
	MviSpa1	MvSp-1252-A1-R1_C042	0	133000	133001
	MviSpa1	MvSp-1252-A1-R1_C043	0	124000	124001
	MviSpa1	MvSp-1252-A1-R1_C044	0	116534	116535
	MviSpa1	MvSp-1252-A1-R1_C045	76	115000	114925
	MviSpa1	MvSp-1252-A1-R1_MC01	2735000	2788000	53001
	MviSpa1	MvSp-1252-A1-R1_MC02	1231000	1280296	49297
	MviSpa1	MvSp-1252-A1-R1_MC03-2	794000	958000	164001
	MviSpa1	MvSp-1252-A1-R1_MC03-3	0	117000	117001
	MviSpa1	MvSp-1252-A1-R1_MC04-1	29	137000	136972
	MviSpa1	MvSp-1252-A1-R1_MC05	1410000	1490000	80001
	MviSpa1	MvSp-1252-A1-R1_MC06	2	87000	86999
	MviSpa1	MvSp-1252-A1-R1_MC07-2	1266000	1382788	116789
	MviSpa1	MvSp-1252-A1-R1_MC08	0	366000	366001
	MviSpa1	MvSp-1252-A1-R1_MC10-1	900000	1091952	191953
	MviSpa1	MvSp-1252-A1-R1_MC10-2	11	64000	63990
	MviSpa1	MvSp-1252-A1-R1_MC11	1003167	1070000	66834
	MviSpa1	MvSp-1252-A1-R1_MC12	3	56000	55998
	MviSpa1	MvSp-1252-A1-R1_MC13	0	424000	424001
	MviSpa1	MvSp-1252-A1-R1_MC14-1	857	140000	139144
	MviSpa1	MvSp-1252-A1-R1_MC15	611000	760000	149001
	MviSpa1	MvSp-1252-A1-R1_MC16	417000	690000	273001
	MviSpa1	MvSp-1252-A1-R1_MC17-1	0	60000	60001
	MviSpa1	MvSp-1252-A1-R1_MC18	556217	649000	92784
	MviSpa1	MvSp-1252-A1-R1_MC19	0	34000	34001
	MviSpa2	MvSp-1252-A2-R1_C011	1	263000	263000
	MviSpa2	MvSp-1252-A2-R1_C021	201000	336828	135829
	MviSpa2	MvSp-1252-A2-R1_MC01	2700000	2871421	171422
	MviSpa2	MvSp-1252-A2-R1_MC02	3166000	3268000	102001
	MviSpa2	MvSp-1252-A2-R1_MC03	1734000	2006000	272001
	MviSpa2	MvSp-1252-A2-R1_MC04	4000	50000	46001
	MviSpa2	MvSp-1252-A2-R1_MC05	1397000	1577000	180001
	MviSpa2	MvSp-1252-A2-R1_MC06	755	142000	141246
	MviSpa2	MvSp-1252-A2-R1_MC07	1720000	1807000	87001
	MviSpa2	MvSp-1252-A2-R1_MC08	0	321000	321001
	MviSpa2	MvSp-1252-A2-R1_MC10	901000	1101000	200001
	MviSpa2	MvSp-1252-A2-R1_MC11	4346000	4649774	303775
	MviSpa2	MvSp-1252-A2-R1_MC12	1	42000	42000
	MviSpa2	MvSp-1252-A2-R1_MC13	0	262000	262001
	MviSpa2	MvSp-1252-A2-R1_MC14	160	355000	354841
	MviSpa2	MvSp-1252-A2-R1_MC15	574000	728947	154948
	MviSpa2	MvSp-1252-A2-R1_MC16	433000	717000	284001
	MviSpa2	MvSp-1252-A2-R1_MC17	544	201000	200457
	MviSpa2	MvSp-1252-A2-R1_MC18	533031	883000	349970
	MviSpa2	MvSp-1252-A2-R1_MC19	2	89000	88999
	MviSta1	MviSta-1400-A1_C00000001	1806795	1877000	70206
	MviSta1	MviSta-1400-A1_C00000005	2435000	2518000	83001
	MviSta1	MviSta-1400-A1_C00000057	1526000	1594865	68866
	MviSta1	MviSta-1400-A1_C00000062	316359	407000	90642
	MviSta1	MviSta-1400-A1_C00000072	467000	502000	35001
	MviSta1	MviSta-1400-A1_C00000076	583000	632000	49001
	MviSta1	MviSta-1400-A1_C00000086	1423000	1466784	43785
	MviSta1	MviSta-1400-A1_C00000115	730000	819000	89001
	MviSta1	MviSta-1400-A1_C00001726	0	28000	28001
	MviSta1	MviSta-1400-A1_C00001727	1627000	1683000	56001
	MviSta1	MviSta-1400-A1_C00001729	207000	282000	75001
	MviSta1	MviSta-1400-A1_C00001733	0	26000	26001
	MviSta2	MviSta-1400-A2_C00000001	1806798	1877000	70203
	MviSta2	MviSta-1400-A2_C00000008	2435000	2518000	83001
	MviSta2	MviSta-1400-A2_C00000064	1233000	1322977	89978
	MviSta2	MviSta-1400-A2_C00000090	814000	892000	78001
	MviSta2	MviSta-1400-A2_C00000143	291000	381000	90001
	MviSta2	MviSta-1400-A2_C00001605	0	53000	53001
	MviSta2	MviSta-1400-A2_C00001606	1627000	1683000	56001
	MviSta2	MviSta-1400-A2_C00001610	125000	191000	66001
	MviSta2	MviSta-1400-A2_C00001611	583000	606623	23624
	MviSta2	MviSta-1400-A2_C00001614	1170000	1197027	27028
	MviSta2	MviSta-1400-A2_C00001616	0	107000	107001
	MviSta2	MviSta-1400-A2_C00001619	0	47000	47001
