## Supplementary Table 8 for "Dynamics of transposable element accumulation in the non-recombining regions of mating-type chromosomes in anther-smut fungi"

### Sheet: Supplementary Table 3
Supplementary Table 3: Coordinates of the telomeres of all Microbotryum genomes of this study
	Genome id	Contig	start	end	length (bp)
	MinSalD	MvSilvul-01389-A1_C001	0	95	96
	MinSalD	MvSilvul-01389-A1_C001	3079537	3079629	93
	MinSalD	MvSilvul-01389-A1_C002	0	100	101
	MinSalD	MvSilvul-01389-A1_C002	3019019	3019108	90
	MinSalD	MvSilvul-01389-A1_C003	0	91	92
	MinSalD	MvSilvul-01389-A1_C004	0	96	97
	MinSalD	MvSilvul-01389-A1_C004	2155095	2155184	90
	MinSalD	MvSilvul-01389-A1_C005	0	90	91
	MinSalD	MvSilvul-01389-A1_C005	1653871	1653959	89
	MinSalD	MvSilvul-01389-A1_C006	1672449	1672543	95
	MinSalD	MvSilvul-01389-A1_C009	0	100	101
	MinSalD	MvSilvul-01389-A1_C010	1198207	1198296	90
	MinSalD	MvSilvul-01389-A1_C011	0	100	101
	MinSalD	MvSilvul-01389-A1_C011	954171	954271	101
	MinSalD	MvSilvul-01389-A1_C012	614148	614240	93
	MinSalD	MvSilvul-01389-A1_C015	1453713	1453802	90
	MinSalD	MvSilvul-01389-A1_C018	0	91	92
	MinSalD	MvSilvul-01389-A1_C020	0	100	101
	MinSalD	MvSilvul-01389-A1_C021	0	96	97
	MinSalD	MvSilvul-01389-A1_C021	1462376	1462465	90
	MinSalD	MvSilvul-01389-A1_C022	0	100	101
	MinSalD	MvSilvul-01389-A1_C023	0	100	101
	MinSalD	MvSilvul-01389-A1_C023	997506	997597	92
	MinSalT	MvSilvul-01389-A2_C01	2982276	2982376	101
	MinSalT	MvSilvul-01389-A2_C02	0	100	101
	MinSalT	MvSilvul-01389-A2_C03	0	100	101
	MinSalT	MvSilvul-01389-A2_C04	1861628	1861728	101
	MinSalT	MvSilvul-01389-A2_C05	1653887	1653987	101
	MinSalT	MvSilvul-01389-A2_C08	1461720	1461820	101
	MinSalT	MvSilvul-01389-A2_C10	1203798	1203898	101
	MinSalT	MvSilvul-01389-A2_C11	1177476	1177576	101
	MinSalT	MvSilvul-01389-A2_C13	0	100	101
	MinSalT	MvSilvul-01389-A2_C14	0	100	101
	MinSalT	MvSilvul-01389-A2_C15	0	100	101
	MinSalT	MvSilvul-01389-A2_C16	0	100	101
	MinSalT	MvSilvul-01389-A2_C17	52008	52108	101
	MlaSvu2	MvSv-1253-A2-R1_MC14-1	0	100	101
	MldSil1	MvSl-1064-A1-R4_A1	0	100	101
	MldSil1	MvSl-1064-A1-R4_MC06	1736750	1736850	101
	MldSil1	MvSl-1064-A1-R4_MC07	0	100	101
	MldSil1	MvSl-1064-A1-R4_MC10-1	0	100	101
	MldSil2	MvSl-1064-A2-R4_C23	0	100	101
	MldSil2	MvSl-1064-A2-R4_C28	0	100	101
	MldSil2	MvSl-1064-A2-R4_MC01	0	100	101
	MldSil2	MvSl-1064-A2-R4_MC02	0	100	101
	MldSil2	MvSl-1064-A2-R4_MC03	2449482	2449582	101
	MldSil2	MvSl-1064-A2-R4_MC04-2	312249	312349	101
	MldSil2	MvSl-1064-A2-R4_MC05	1803019	1803119	101
	MldSil2	MvSl-1064-A2-R4_MC06-2	1289391	1289491	101
	MldSil2	MvSl-1064-A2-R4_MC12	0	100	101
	MsaSac1	MvSa-1248-D-A1-R0_C04	1735891	1735991	101
	MsaSac1	MvSa-1248-D-A1-R0_C06	1586844	1586944	101
	MsaSac1	MvSa-1248-D-A1-R0_C58	22915	23015	101
	MsaSac2	MvSa-1248-T-A2-V0_C03	2124609	2124709	101
	MsaSac2	MvSa-1248-T-A2-V0_C08	1555241	1555341	101
	MsaSac2	MvSa-1248-T-A2-V0_C10	1306341	1306441	101
	MsaSac2	MvSa-1248-T-A2-V0_C11	0	100	101
	MsaSac2	MvSa-1248-T-A2-V0_C14	900441	900541	101
	MsaSac2	MvSa-1248-T-A2-V0_C15	0	100	101
	MsaSac2	MvSa-1248-T-A2-V0_C19	463727	463827	101
	MsaSac2	MvSa-1248-T-A2-V0_C22	265253	265353	101
	MsaSac2	MvSa-1248-T-A2-V0_C47	32670	32770	101
	MsaSac2	MvSa-1248-T-A2-V0_C73	20986	21086	101
	MsaSof1	MvSof-1268-A1-R1_C140	12371	12471	101
	MsaSof1	MvSof-1268-A1-R1_Chr7-3	403985	404085	101
	MsaSof2	MvSof-1269-A2-R1_C36	0	100	101
	MsaSof2	MvSof-1269-A2-R1_C47	26018	26108	91
	MsaSof2	MvSof-1269-A2-R1_C55	23289	23389	101
	MsaSof2	MvSof-1269-A2-R1_Chr1-3	2733611	2733711	101
	MsaSof2	MvSof-1269-A2-R1_Chr2-1	0	100	101
	MsaSof2	MvSof-1269-A2-R1_Chr2-2	1841181	1841281	101
	MsaSof2	MvSof-1269-A2-R1_Chr3-2	1665030	1665130	101
	MsaSof2	MvSof-1269-A2-R1_Chr5-3	304580	304680	101
	MsaSof2	MvSof-1269-A2-R1_Chr6-2	1033349	1033449	101
	MsaSof2	MvSof-1269-A2-R1_Chr7-2	447022	447122	101
	MsaSof2	MvSof-1269-A2-R1_Chr8-2	699854	699954	101
	MsaSof2	MvSof-1269-A2-R1_Chr9	0	100	101
	MscKan1	MvKn-1118-A1-R2_C00009	0	100	101
	MscKan1	MvKn-1118-A1-R2_C00009	2847805	2847905	101
	MscKan1	MvKn-1118-A1-R2_C00017	0	100	101
	MscKan1	MvKn-1118-A1-R2_C00017	2718799	2718899	101
	MscKan1	MvKn-1118-A1-R2_C00059	1870163	1870263	101
	MscKan1	MvKn-1118-A1-R2_C00074	1591929	1592029	101
	MscKan1	MvKn-1118-A1-R2_C00078	0	100	101
	MscKan1	MvKn-1118-A1-R2_C00115	0	100	101
	MscKan1	MvKn-1118-A1-R2_C00151	0	100	101
	MscKan1	MvKn-1118-A1-R2_C00182	0	100	101
	MscKan1	MvKn-1118-A1-R2_C00182	1002574	1002674	101
	MscKan1	MvKn-1118-A1-R2_C01603	0	100	101
	MscKan1	MvKn-1118-A1-R2_C01607	1450759	1450859	101
	MscKan1	MvKn-1118-A1-R2_C01608	0	100	101
	MscKan1	MvKn-1118-A1-R2_C01610	968662	968762	101
	MscKan1	MvKn-1118-A1-R2_C01611	0	100	101
	MscKan1	MvKn-1118-A1-R2_C01613	0	100	101
	MscKan1	MvKn-1118-A1-R2_C01617	166497	166597	101
	MscKan1	MvKn-1118-A1-R2_C01620	217461	217561	101
	MscKan2	MvKn-1118-A2-R2_C00010	0	100	101
	MscKan2	MvKn-1118-A2-R2_C00010	2834537	2834637	101
	MscKan2	MvKn-1118-A2-R2_C00015	0	100	101
	MscKan2	MvKn-1118-A2-R2_C00015	2724382	2724482	101
	MscKan2	MvKn-1118-A2-R2_C00035	1886634	1886734	101
	MscKan2	MvKn-1118-A2-R2_C00059	1607971	1608071	101
	MscKan2	MvKn-1118-A2-R2_C00061	1477553	1477653	101
	MscKan2	MvKn-1118-A2-R2_C00100	0	100	101
	MscKan2	MvKn-1118-A2-R2_C00100	1259745	1259845	101
	MscKan2	MvKn-1118-A2-R2_C00103	0	100	101
	MscKan2	MvKn-1118-A2-R2_C00103	1105876	1105976	101
	MscKan2	MvKn-1118-A2-R2_C01077	2248014	2248114	101
	MscKan2	MvKn-1118-A2-R2_C01080	0	100	101
	MsdSdi1	MvSdioicae-1303-FR02-D-N206-PbcR_C002	0	100	101
	MsdSdi1	MvSdioicae-1303-FR02-D-N206-PbcR_C003	1904184	1904284	101
	MsdSdi1	MvSdioicae-1303-FR02-D-N206-PbcR_C007	1310922	1311022	101
	MsdSdi1	MvSdioicae-1303-FR02-D-N206-PbcR_C008	1270459	1270559	101
	MsdSdi1	MvSdioicae-1303-FR02-D-N206-PbcR_C010	1025155	1025255	101
	MsdSdi1	MvSdioicae-1303-FR02-D-N206-PbcR_C014	833242	833342	101
	MsdSdi1	MvSdioicae-1303-FR02-D-N206-PbcR_C017	616870	616970	101
	MsdSdi1	MvSdioicae-1303-FR02-D-N206-PbcR_C027	0	100	101
	MsdSdi1	MvSdioicae-1303-FR02-D-N206-PbcR_C031	319967	320067	101
	MsdSdi1	MvSdioicae-1303-FR02-D-N206-PbcR_C033	306515	306615	101
	MsdSdi1	MvSdioicae-1303-FR02-D-N206-PbcR_C039	221665	221765	101
	MsdSdi1	MvSdioicae-1303-FR02-D-N206-PbcR_C047	0	100	101
	MsdSdi1	MvSdioicae-1303-FR02-D-N206-PbcR_C052	0	100	101
	MsdSdi1	MvSdioicae-1303-FR02-D-N206-PbcR_C064	38457	38557	101
	MsdSdi1	MvSdioicae-1303-FR02-D-N206-PbcR_C086	26459	26559	101
	MsdSdi1	MvSdioicae-1303-FR02-D-N206-PbcR_C122	0	100	101
	MsdSdi2	MvSdioicae-1303-FR02-T-N202-PbcR_C011	1105935	1106035	101
	MsdSdi2	MvSdioicae-1303-FR02-T-N202-PbcR_C012	1047897	1047997	101
	MsdSdi2	MvSdioicae-1303-FR02-T-N202-PbcR_C016	0	100	101
	MsdSdi2	MvSdioicae-1303-FR02-T-N202-PbcR_C023	0	100	101
	MsdSdi2	MvSdioicae-1303-FR02-T-N202-PbcR_C024	439261	439361	101
	MsdSdi2	MvSdioicae-1303-FR02-T-N202-PbcR_C025	436425	436525	101
	MsdSdi2	MvSdioicae-1303-FR02-T-N202-PbcR_C028	0	100	101
	MsdSdi2	MvSdioicae-1303-FR02-T-N202-PbcR_C032	144574	144674	101
	MsdSdi2	MvSdioicae-1303-FR02-T-N202-PbcR_C033	0	100	101
	MsdSdi2	MvSdioicae-1303-FR02-T-N202-PbcR_C035	67611	67711	101
	MsdSdi2	MvSdioicae-1303-FR02-T-N202-PbcR_C046	39073	39173	101
	MspMla1	MvMoelat-01509-A1_C002	1829755	1829855	101
	MspMla1	MvMoelat-01509-A1_C003	0	100	101
	MspMla1	MvMoelat-01509-A1_C003	1529733	1529833	101
	MspMla1	MvMoelat-01509-A1_C004	0	100	101
	MspMla1	MvMoelat-01509-A1_C005	0	100	101
	MspMla1	MvMoelat-01509-A1_C005	1468734	1468834	101
	MspMla1	MvMoelat-01509-A1_C006	0	100	101
	MspMla1	MvMoelat-01509-A1_C006	1468927	1469027	101
	MspMla1	MvMoelat-01509-A1_C007	0	100	101
	MspMla1	MvMoelat-01509-A1_C007	1369055	1369155	101
	MspMla1	MvMoelat-01509-A1_C008	0	100	101
	MspMla1	MvMoelat-01509-A1_C009	0	100	101
	MspMla1	MvMoelat-01509-A1_C013	0	100	101
	MspMla1	MvMoelat-01509-A1_C016	0	100	101
	MspMla1	MvMoelat-01509-A1_C018	0	100	101
	MspMla1	MvMoelat-01509-A1_C020	904255	904355	101
	MspMla1	MvMoelat-01509-A1_C021	0	100	101
	MspMla1	MvMoelat-01509-A1_C022	0	100	101
	MspMla1	MvMoelat-01509-A1_C022	3036511	3036611	101
	MspMla1	MvMoelat-01509-A1_C023	15988	16088	101
	MspMla1	MvMoelat-01509-A1_C024	0	100	101
	MspMla1	MvMoelat-01509-A1_C024	1627197	1627297	101
	MspMla1	MvMoelat-01509-A1_C025	16723	16823	101
	MspMla1	MvMoelat-01509-A1_C026	0	100	101
	MspMla1	MvMoelat-01509-A1_C027	0	100	101
	MspMla2	MvMoelat-01509-A2_C010	0	100	101
	MspMla2	MvMoelat-01509-A2_C021	0	100	101
	MspMla2	MvMoelat-01509-A2_C024	332644	332744	101
	MspMla2	MvMoelat-01509-A2_C032	1466710	1466810	101
	MspMla2	MvMoelat-01509-A2_C033	15199	15299	101
	MspSpr1	MvSilpar-01510-A1_C001	3360922	3361022	101
	MspSpr1	MvSilpar-01510-A1_C002	3062718	3062818	101
	MspSpr1	MvSilpar-01510-A1_C003	2562684	2562784	101
	MspSpr1	MvSilpar-01510-A1_C004	0	100	101
	MspSpr1	MvSilpar-01510-A1_C006	0	100	101
	MspSpr1	MvSilpar-01510-A1_C007	486729	486829	101
	MspSpr1	MvSilpar-01510-A1_C008	0	100	101
	MspSpr1	MvSilpar-01510-A1_C009	1280930	1281030	101
	MspSpr1	MvSilpar-01510-A1_C010	0	100	101
	MspSpr1	MvSilpar-01510-A1_C015	0	100	101
	MspSpr1	MvSilpar-01510-A1_C023	0	100	101
	MspSpr1	MvSilpar-01510-A1_C032	1682950	1683050	101
	MspSpr1	MvSilpar-01510-A1_C033	24193	24293	101
	MspSpr2	MvSilpar-01510-A2_C001	0	100	101
	MspSpr2	MvSilpar-01510-A2_C001	3360872	3360972	101
	MspSpr2	MvSilpar-01510-A2_C002	0	100	101
	MspSpr2	MvSilpar-01510-A2_C002	3047207	3047307	101
	MspSpr2	MvSilpar-01510-A2_C003	1277280	1277380	101
	MspSpr2	MvSilpar-01510-A2_C004	0	100	101
	MspSpr2	MvSilpar-01510-A2_C006	1661900	1662000	101
	MspSpr2	MvSilpar-01510-A2_C008	1573168	1573268	101
	MspSpr2	MvSilpar-01510-A2_C009	0	100	101
	MspSpr2	MvSilpar-01510-A2_C009	1729862	1729962	101
	MspSpr2	MvSilpar-01510-A2_C010	1453758	1453858	101
	MspSpr2	MvSilpar-01510-A2_C012	0	100	101
	MspSpr2	MvSilpar-01510-A2_C012	1302423	1302523	101
	MspSpr2	MvSilpar-01510-A2_C013	0	100	101
	MspSpr2	MvSilpar-01510-A2_C013	1281397	1281497	101
	MspSpr2	MvSilpar-01510-A2_C014	989645	989745	101
	MspSpr2	MvSilpar-01510-A2_C020	0	100	101
	MspSpr2	MvSilpar-01510-A2_C021	28300	28400	101
	MspSpr2	MvSilpar-01510-A2_C022	0	100	101
	MspSgrD	MvSilgra-01299-0D_C001	0	100	101
	MspSgrD	MvSilgra-01299-0D_C004	0	100	101
	MspSgrD	MvSilgra-01299-0D_C010	0	100	101
	MspSgrD	MvSilgra-01299-0D_C012	25777	25877	101
	MspSgrD	MvSilgra-01299-0D_C013	1467652	1467752	101
	MspSgrD	MvSilgra-01299-0D_C021	0	100	101
	MspSgrD	MvSilgra-01299-0D_C028	0	100	101
	MspSgrD	MvSilgra-01299-0D_C043	39051	39151	101
	MspSgrD	MvSilgra-01299-0D_C044	0	100	101
	MspSgrD	MvSilgra-01299-0D_C047	0	100	101
	MspSgrD	MvSilgra-01299-0D_C052	73734	73834	101
	MspSgrD	MvSilgra-01299-0D_C053	0	100	101
	MspSgrD	MvSilgra-01299-0D_C061	32971	33071	101
	MspSgrD	MvSilgra-01299-0D_C066	39882	39982	101
	MspSgrD	MvSilgra-01299-0D_C067	29882	29982	101
	MspSgrD	MvSilgra-01299-0D_C068	0	100	101
	MspSgrT	MvSilgra-01299-0T_C001	3834707	3834807	101
	MspSgrT	MvSilgra-01299-0T_C002	847438	847538	101
	MspSgrT	MvSilgra-01299-0T_C007	33066	33166	101
	MspSgrT	MvSilgra-01299-0T_C008	0	100	101
	MspSgrT	MvSilgra-01299-0T_C010	0	100	101
	MspSgrT	MvSilgra-01299-0T_C013	0	100	101
	MspSgrT	MvSilgra-01299-0T_C018	0	100	101
	MspSgrT	MvSilgra-01299-0T_C020	0	100	101
	MspSgrT	MvSilgra-01299-0T_C022	1760138	1760238	101
	MspSgrT	MvSilgra-01299-0T_C023	0	100	101
	MspSgrT	MvSilgra-01299-0T_C031	709342	709442	101
	MspSgrT	MvSilgra-01299-0T_C033	54714	54814	101
	MspSgrT	MvSilgra-01299-0T_C036	2077125	2077225	101
	MspSgrT	MvSilgra-01299-0T_C051	0	100	101
	MspSgrT	MvSilgra-01299-0T_C052	22893	22993	101
	MspSsc1	MvSilsci-01506-A1_C001	0	100	101
	MspSsc1	MvSilsci-01506-A1_C002	0	100	101
	MspSsc1	MvSilsci-01506-A1_C003	0	100	101
	MspSsc1	MvSilsci-01506-A1_C006	0	100	101
	MspSsc1	MvSilsci-01506-A1_C011	0	100	101
	MspSsc1	MvSilsci-01506-A1_C016	17214	17314	101
	MspSsc1	MvSilsci-01506-A1_C023	2474632	2474732	101
	MspSsc1	MvSilsci-01506-A1_C024	0	100	101
	MspSsc1	MvSilsci-01506-A1_C025	1386521	1386621	101
	MspSsc1	MvSilsci-01506-A1_C026	0	100	101
	MspSsc1	MvSilsci-01506-A1_C033	1646162	1646262	101
	MspSsc1	MvSilsci-01506-A1_C034	0	100	101
	MspSsc1	MvSilsci-01506-A1_C036	1235236	1235336	101
	MspSsc1	MvSilsci-01506-A1_C038	824717	824817	101
	MspSsc1	MvSilsci-01506-A1_C042	688110	688210	101
	MspSsc1	MvSilsci-01506-A1_C043	0	100	101
	MspSsc1	MvSilsci-01506-A1_C049	55543	55643	101
	MspSsc1	MvSilsci-01506-A1_C050	0	100	101
	MspSsc1	MvSilsci-01506-A1_C052	0	100	101
	MspSsc1	MvSilsci-01506-A1_C056	0	100	101
	MspSsc1	MvSilsci-01506-A1_C069	1039519	1039619	101
	MspSsc2	MvSilsci-01506-A2_C001	25987	26087	101
	MspSsc2	MvSilsci-01506-A2_C002	0	100	101
	MspSsc2	MvSilsci-01506-A2_C004	0	100	101
	MspSsc2	MvSilsci-01506-A2_C005	0	100	101
	MspSsc2	MvSilsci-01506-A2_C006	1622106	1622206	101
	MspSsc2	MvSilsci-01506-A2_C007	0	100	101
	MspSsc2	MvSilsci-01506-A2_C008	0	100	101
	MspSsc2	MvSilsci-01506-A2_C010	0	100	101
	MspSsc2	MvSilsci-01506-A2_C012	0	100	101
	MspSsc2	MvSilsci-01506-A2_C013	53035	53135	101
	MspSsc2	MvSilsci-01506-A2_C019	2049102	2049202	101
	MspSsc2	MvSilsci-01506-A2_C026	2481184	2481284	101
	MspSsc2	MvSilsci-01506-A2_C027	0	100	101
	MspSsc2	MvSilsci-01506-A2_C033	0	100	101
	MspSsc2	MvSilsci-01506-A2_C050	461683	461783	101
	MspSsc2	MvSilsci-01506-A2_C060	138563	138663	101
	MspSsc2	MvSilsci-01506-A2_C063	249638	249738	101
	MspSsc2	MvSilsci-01506-A2_C071	0	100	101
	MspSsc2	MvSilsci-01506-A2_C072	0	100	101
	MspSsc2	MvSilsci-01506-A2_C075	449040	449140	101
	MspSsc2	MvSilsci-01506-A2_C076	25252	25352	101
	MviLyf1	MvLf-1247-A1-R1_C053	118906	119006	101
	MviLyf1	MvLf-1247-A1-R1_C146	22360	22460	101
	MviLyf1	MvLf-1247-A1-R1_MC15	701997	702097	101
	MviLyf1	MvLf-1247-A1-R1_MC18-2	529320	529420	101
	MviLyf1	MvLf-1247-A1-R1_MC20-2	518788	518888	101
	MviLyf1	MvLf-1247-A1-R1_MC24-2	186578	186678	101
	MviLyf2	MvLf-1247-A2-R1_C055	42310	42410	101
	MviLyf2	MvLf-1247-A2-R1_MC03-1	0	100	101
	MviLyf2	MvLf-1247-A2-R1_MC08-2	592315	592415	101
	MviLyf2	MvLf-1247-A2-R1_MC17	0	100	101
	MviLyf2	MvLf-1247-A2-R1_MC18	1115458	1115558	101
	MviLyf2	MvLf-1247-A2-R1_MC24	558857	558957	101
	MviSco1	MvSco-1296-1D-A1-R1_C055	29478	29578	101
	MviSco1	MvSco-1296-1D-A1-R1_C093	21664	21764	101
	MviSco1	MvSco-1296-1D-A1-R1_C096	21479	21579	101
	MviSco1	MvSco-1296-1D-A1-R1_C107	20153	20253	101
	MviSco1	MvSco-1296-1D-A1-R1_C120	17495	17595	101
	MviSco1	MvSco-1296-1D-A1-R1_MC01	3566539	3566639	101
	MviSco1	MvSco-1296-1D-A1-R1_MC02-1	3177197	3177297	101
	MviSco1	MvSco-1296-1D-A1-R1_MC05	1849483	1849583	101
	MviSco1	MvSco-1296-1D-A1-R1_MC12-2	1281975	1282075	101
	MviSco1	MvSco-1296-1D-A1-R1_MC17	0	100	101
	MviSco1	MvSco-1296-1D-A1-R1_MC19	438016	438116	101
	MviSco2	MvSco-1296-1T-A2-R1_C052	35595	35695	101
	MviSco2	MvSco-1296-1T-A2-R1_MC01-2	734859	734959	101
	MviSco2	MvSco-1296-1T-A2-R1_MC02-3	1878584	1878684	101
	MviSco2	MvSco-1296-1T-A2-R1_MC05	1931957	1932057	101
	MviSco2	MvSco-1296-1T-A2-R1_MC06	0	100	101
	MviSco2	MvSco-1296-1T-A2-R1_MC09	1730621	1730721	101
	MviSco2	MvSco-1296-1T-A2-R1_MC12	1352895	1352995	101
	MviSpa2	MvSp-1252-A2-R1_C055	28986	29086	101
	MviSpa2	MvSp-1252-A2-R1_C076	25306	25406	101
	MviSta1	MviSta-1400-A1_C00000001	0	100	101
	MviSta1	MviSta-1400-A1_C00000005	0	100	101
	MviSta1	MviSta-1400-A1_C00000057	0	100	101
	MviSta1	MviSta-1400-A1_C00000057	1749906	1750006	101
	MviSta1	MviSta-1400-A1_C00000062	1639185	1639285	101
	MviSta1	MviSta-1400-A1_C00000072	0	100	101
	MviSta1	MviSta-1400-A1_C00000072	1534644	1534744	101
	MviSta1	MviSta-1400-A1_C00000076	0	100	101
	MviSta1	MviSta-1400-A1_C00000076	1521677	1521777	101
	MviSta1	MviSta-1400-A1_C00000086	0	100	101
	MviSta1	MviSta-1400-A1_C00000111	0	100	101
	MviSta1	MviSta-1400-A1_C00000111	1163699	1163799	101
	MviSta1	MviSta-1400-A1_C00000115	0	100	101
	MviSta1	MviSta-1400-A1_C00000115	1110692	1110792	101
	MviSta1	MviSta-1400-A1_C00001724	0	100	101
	MviSta1	MviSta-1400-A1_C00001726	1640192	1640292	101
	MviSta1	MviSta-1400-A1_C00001727	0	100	101
	MviSta2	MviSta-1400-A2_C00000001	0	100	101
	MviSta2	MviSta-1400-A2_C00000008	0	100	101
	MviSta2	MviSta-1400-A2_C00000008	2998061	2998161	101
	MviSta2	MviSta-1400-A2_C00000064	0	100	101
	MviSta2	MviSta-1400-A2_C00000090	0	100	101
	MviSta2	MviSta-1400-A2_C00000124	0	100	101
	MviSta2	MviSta-1400-A2_C00000124	1163803	1163903	101
	MviSta2	MviSta-1400-A2_C00000143	0	100	101
	MviSta2	MviSta-1400-A2_C00000158	0	100	101
	MviSta2	MviSta-1400-A2_C00001603	0	100	101
	MviSta2	MviSta-1400-A2_C00001605	1664756	1664856	101
	MviSta2	MviSta-1400-A2_C00001606	0	100	101
	MviSta2	MviSta-1400-A2_C00001610	348795	348895	101
	MviSta2	MviSta-1400-A2_C00001611	0	100	101
	MviSta2	MviSta-1400-A2_C00001613	917174	917274	101
	MviSta2	MviSta-1400-A2_C00001614	0	100	101
	MviSta2	MviSta-1400-A2_C00001616	325797	325897	101
	MviSta2	MviSta-1400-A2_C00001619	1470113	1470213	101
