## Supplementary Table 2 for "Dynamics of transposable element accumulation in the non-recombining regions of mating-type chromosomes in anther-smut fungi"

### Sheet: Supplementary Table 4
Supplementary table 4: Genomic percentage of each transposable element annotation in Microbotryum species and Rhodothorula babjavae
	Species name	Transposable element annotation	Genomic percentage
	M. intermedium	ClassII:Helitron	0.0406376
	M. intermedium	ClassI:LTR:Copia	1.0756
	M. intermedium	ClassI:LTR:Gypsy	2.68836
	M. intermedium	ClassI:others	0.979986
	M. intermedium	MultipleAnnotations	0.305686
	M. intermedium	SimpleRepeat/uncharacterized	0.000942341
	M. intermedium	unclassified	1.30744
	M. lagerheimii	ClassII:Helitron	0.582753
	M. lagerheimii	ClassII:others	0.085575
	M. lagerheimii	ClassII:TIR	0.172192
	M. lagerheimii	ClassI:LTR:Copia	2.91368
	M. lagerheimii	ClassI:LTR:Gypsy	2.34006
	M. lagerheimii	ClassI:LTR:others	0.256693
	M. lagerheimii	ClassI:others	0.672299
	M. lagerheimii	MultipleAnnotations	0.0834298
	M. lagerheimii	SimpleRepeat/uncharacterized	0.259339
	M. lagerheimii	unclassified	3.1576
	M. lychnidis-dioicae	ClassII:Helitron	1.95002
	M. lychnidis-dioicae	ClassII:others	0.469154
	M. lychnidis-dioicae	ClassII:TIR	0.395753
	M. lychnidis-dioicae	ClassI:LTR:Copia	8.10307
	M. lychnidis-dioicae	ClassI:LTR:Gypsy	4.36283
	M. lychnidis-dioicae	ClassI:LTR:others	0.057425
	M. lychnidis-dioicae	ClassI:others	1.38021
	M. lychnidis-dioicae	MultipleAnnotations	0.29084
	M. lychnidis-dioicae	SimpleRepeat/uncharacterized	0.286625
	M. lychnidis-dioicae	unclassified	2.08977
	M. silenes-acaulis	ClassII:Helitron	1.79865
	M. silenes-acaulis	ClassII:others	0.569572
	M. silenes-acaulis	ClassII:TIR	0.379889
	M. silenes-acaulis	ClassI:LTR:Copia	8.02265
	M. silenes-acaulis	ClassI:LTR:Gypsy	3.50048
	M. silenes-acaulis	ClassI:LTR:others	0.0703827
	M. silenes-acaulis	ClassI:others	0.971268
	M. silenes-acaulis	MultipleAnnotations	0.182888
	M. silenes-acaulis	SimpleRepeat/uncharacterized	0.849797
	M. silenes-acaulis	unclassified	2.85836
	M. saponariae	ClassII:Helitron	0.639854
	M. saponariae	ClassII:others	0.281187
	M. saponariae	ClassII:TIR	0.174222
	M. saponariae	ClassI:LTR:Copia	6.23033
	M. saponariae	ClassI:LTR:Gypsy	5.57076
	M. saponariae	ClassI:LTR:others	0.0395443
	M. saponariae	ClassI:others	1.19621
	M. saponariae	MultipleAnnotations	0.547356
	M. saponariae	SimpleRepeat/uncharacterized	0.30705
	M. saponariae	unclassified	3.0084
	M. scabiosae	ClassI:LTR:Copia	3.53487
	M. scabiosae	ClassI:LTR:Gypsy	3.35141
	M. scabiosae	ClassI:LTR:others	0.0148585
	M. scabiosae	ClassI:others	1.06928
	M. scabiosae	MultipleAnnotations	0.342121
	M. scabiosae	SimpleRepeat/uncharacterized	0.111587
	M. scabiosae	unclassified	0.831264
	M. silenes-dioicae	ClassII:Helitron	2.06949
	M. silenes-dioicae	ClassII:others	0.441546
	M. silenes-dioicae	ClassII:TIR	0.455888
	M. silenes-dioicae	ClassI:LTR:Copia	8.22989
	M. silenes-dioicae	ClassI:LTR:Gypsy	9.66324
	M. silenes-dioicae	ClassI:LTR:others	0.0829247
	M. silenes-dioicae	ClassI:others	1.80306
	M. silenes-dioicae	MultipleAnnotations	0.30842
	M. silenes-dioicae	SimpleRepeat/uncharacterized	0.369613
	M. silenes-dioicae	unclassified	2.1622
	M. v. lateriflora	ClassII:Helitron	0.651526
	M. v. lateriflora	ClassII:others	0.0479413
	M. v. lateriflora	ClassII:TIR	0.336125
	M. v. lateriflora	ClassI:LTR:Copia	2.16038
	M. v. lateriflora	ClassI:LTR:Gypsy	1.01873
	M. v. lateriflora	ClassI:LTR:others	0.0934461
	M. v. lateriflora	ClassI:others	0.608875
	M. v. lateriflora	MultipleAnnotations	0.15039
	M. v. lateriflora	SimpleRepeat/uncharacterized	0.219808
	M. v. lateriflora	unclassified	1.73374
	M. v. parryi	ClassII:Helitron	1.66564
	M. v. parryi	ClassII:others	0.237085
	M. v. parryi	ClassII:TIR	0.182047
	M. v. parryi	ClassI:LTR:Copia	3.88369
	M. v. parryi	ClassI:LTR:Gypsy	3.56971
	M. v. parryi	ClassI:LTR:others	0.194004
	M. v. parryi	ClassI:others	1.18235
	M. v. parryi	MultipleAnnotations	0.213447
	M. v. parryi	SimpleRepeat/uncharacterized	0.516323
	M. v. parryi	unclassified	2.62842
	M. v. gracilicaulis	ClassII:Helitron	4.2387
	M. v. gracilicaulis	ClassII:others	0.526662
	M. v. gracilicaulis	ClassII:TIR	0.455573
	M. v. gracilicaulis	ClassI:LTR:Copia	6.5796
	M. v. gracilicaulis	ClassI:LTR:Gypsy	6.01414
	M. v. gracilicaulis	ClassI:LTR:others	0.133299
	M. v. gracilicaulis	ClassI:others	1.18105
	M. v. gracilicaulis	MultipleAnnotations	0.250626
	M. v. gracilicaulis	SimpleRepeat/uncharacterized	0.352966
	M. v. gracilicaulis	unclassified	10.1759
	M. v. viscidula	ClassII:Helitron	0.762367
	M. v. viscidula	ClassII:others	0.0568887
	M. v. viscidula	ClassII:TIR	0.211931
	M. v. viscidula	ClassI:LTR:Copia	7.63695
	M. v. viscidula	ClassI:LTR:Gypsy	10.7405
	M. v. viscidula	ClassI:LTR:others	0.025499
	M. v. viscidula	ClassI:others	1.20323
	M. v. viscidula	MultipleAnnotations	0.34623
	M. v. viscidula	SimpleRepeat/uncharacterized	0.326278
	M. v. viscidula	unclassified	2.60068
	M. coronariae	ClassII:Helitron	2.00917
	M. coronariae	ClassII:others	0.456713
	M. coronariae	ClassII:TIR	1.05773
	M. coronariae	ClassI:LTR:Copia	10.2696
	M. coronariae	ClassI:LTR:Gypsy	9.14462
	M. coronariae	ClassI:LTR:others	0.0896913
	M. coronariae	ClassI:others	1.63067
	M. coronariae	MultipleAnnotations	0.193415
	M. coronariae	SimpleRepeat/uncharacterized	0.604185
	M. coronariae	unclassified	2.75871
	M. v. melanantha	ClassII:Helitron	1.53381
	M. v. melanantha	ClassII:others	0.106339
	M. v. melanantha	ClassII:TIR	0.259825
	M. v. melanantha	ClassI:LTR:Copia	7.95632
	M. v. melanantha	ClassI:LTR:Gypsy	9.99007
	M. v. melanantha	ClassI:LTR:others	0.101052
	M. v. melanantha	ClassI:others	1.07277
	M. v. melanantha	MultipleAnnotations	0.317701
	M. v. melanantha	SimpleRepeat/uncharacterized	0.623399
	M. v. melanantha	unclassified	2.88019
	M. v. caroliniana	ClassII:Helitron	0.945003
	M. v. caroliniana	ClassII:others	0.155139
	M. v. caroliniana	ClassII:TIR	0.272212
	M. v. caroliniana	ClassI:LTR:Copia	6.35634
	M. v. caroliniana	ClassI:LTR:Gypsy	3.85927
	M. v. caroliniana	ClassI:LTR:others	0.0241227
	M. v. caroliniana	ClassI:others	0.933671
	M. v. caroliniana	MultipleAnnotations	0.36648
	M. v. caroliniana	SimpleRepeat/uncharacterized	0.39654
	M. v. caroliniana	unclassified	3.24817
	M. v. paradoxa	ClassII:Helitron	1.96509
	M. v. paradoxa	ClassII:others	0.457594
	M. v. paradoxa	ClassII:TIR	1.22384
	M. v. paradoxa	ClassI:LTR:Copia	10.0449
	M. v. paradoxa	ClassI:LTR:Gypsy	6.74453
	M. v. paradoxa	ClassI:LTR:others	0.513773
	M. v. paradoxa	ClassI:others	1.01785
	M. v. paradoxa	MultipleAnnotations	0.218194
	M. v. paradoxa	SimpleRepeat/uncharacterized	0.761141
	M. v. paradoxa	unclassified	7.37912
	M. v. tatarinowii	ClassII:Helitron	0.812748
	M. v. tatarinowii	ClassII:others	0.137715
	M. v. tatarinowii	ClassII:TIR	0.274055
	M. v. tatarinowii	ClassI:LTR:Copia	3.71814
	M. v. tatarinowii	ClassI:LTR:Gypsy	1.8616
	M. v. tatarinowii	ClassI:LTR:others	0.0151347
	M. v. tatarinowii	ClassI:others	0.579742
	M. v. tatarinowii	MultipleAnnotations	0.211619
	M. v. tatarinowii	SimpleRepeat/uncharacterized	0.220058
	M. v. tatarinowii	unclassified	1.58274
	R. babjavae	ClassI:LTR:Gypsy	0.0450214
	R. babjavae	MultipleAnnotations	0.0219041
	R. babjavae	unclassified	1.97009
