## Supplementary Table 3 for "Dynamics of transposable element accumulation in the non-recombining regions of mating-type chromosomes in anther-smut fungi"

### Sheet: Supplementary Table 5
Supplementary Table 4: BLAST hits results of Microbotryum Copia and Ty3 retrotransposons against the Repbase 23.05 database sequences of Arabidopsis thaliana and Dicotyledones
	Microbotryum TE query sequence	Plant database sequence	Percentage of identity	E-value	Query length (bp)	Coverage (length of alignement over query length)
	MviLyf1|MvLf-1247-A1-R1_C007:516438-516984__ClassI:LTR:Copia	ATCOPIA65_I__Copia__Arabidopsis_thaliana	100	6.01e-09	547	5.66728
	MldSil1|MvSl-1064-A1-R4_A1:1070787-1072505__ClassI:LTR:Copia	ATCOPIA65_I__Copia__Arabidopsis_thaliana	100	6.98e-08	1719	1.7452
	MldSil2|MvSl-1064-A2-R4_A2:2460953-2461936__ClassI:LTR:Copia	ATCOPIA65_I__Copia__Arabidopsis_thaliana	97.143	3.06e-09	984	3.55691
	MsdSdi2|MvSdioicae-1303-FR02-T-N202-PbcR_C052:4920-5905__ClassI:LTR:Copia	ATCOPIA65_I__Copia__Arabidopsis_thaliana	97.143	3.06e-09	986	3.5497
	MsdSdi2|MvSdioicae-1303-FR02-T-N202-PbcR_C024:39572-40558__ClassI:LTR:Copia	ATCOPIA65_I__Copia__Arabidopsis_thaliana	97.143	3.07e-09	987	3.5461
	MviLyf2|MvLf-1247-A2-R1_C037:131253-132239__ClassI:LTR:Copia	ATCOPIA65_I__Copia__Arabidopsis_thaliana	97.059	1.1e-08	987	3.44478
	MviSco2|MvSco-1296-1T-A2-R1_MC02-2:1628886-1632540__ClassI:LTR:Copia	ATCOPIA65A_I__Copia__Arabidopsis_thaliana	97.059	4.16e-08	3655	0.930233
	MviSco1|MvSco-1296-1D-A1-R1_MC02-1:1798086-1801743__ClassI:LTR:Copia	ATCOPIA65A_I__Copia__Arabidopsis_thaliana	97.059	4.16e-08	3658	0.92947
	MspSraT|MvSilra-01299-0T_C036:1265150-1269531__ClassI:LTR:Copia	ATCOPIA65_I__Copia__Arabidopsis_thaliana	97.059	4.99e-08	4382	0.775901
	MviSpa2|MvSp-1252-A2-R1_MC11:3502856-3505308__ClassI:LTR:Copia	ATCOPIA65A_I__Copia__Arabidopsis_thaliana	96.875	3.6e-07	2453	1.30453
	MspSraD|MvSilra-01299-0D_C047:1049847-1050375__ClassI:LTR:Copia	ATCOPIA65_I__Copia__Arabidopsis_thaliana	92.683	5.8e-09	529	7.3724
	MspSsc1|MvSilsci-01506-A1_C034:672326-672854__ClassI:LTR:Copia	ATCOPIA65_I__Copia__Arabidopsis_thaliana	92.683	5.8e-09	529	7.3724
	MspSsc2|MvSilsci-01506-A2_C048:459683-460211__ClassI:LTR:Copia	ATCOPIA65_I__Copia__Arabidopsis_thaliana	92.683	5.8e-09	529	7.3724
	MviLyf1|MvLf-1247-A1-R1_C007:703463-703991__ClassI:LTR:Copia	ATCOPIA65_I__Copia__Arabidopsis_thaliana	92.683	5.8e-09	529	7.3724
	MviSco1|MvSco-1296-1D-A1-R1_MC02-1:1929084-1929612__ClassI:LTR:Copia	ATCOPIA65_I__Copia__Arabidopsis_thaliana	92.683	5.8e-09	529	7.3724
	MviSco2|MvSco-1296-1T-A2-R1_MC02-3:630466-630994__ClassI:LTR:Copia	ATCOPIA65_I__Copia__Arabidopsis_thaliana	92.683	5.8e-09	529	7.3724
	MspSraT|MvSilra-01299-0T_C023:1048185-1048714__ClassI:LTR:Copia	ATCOPIA65_I__Copia__Arabidopsis_thaliana	92.683	5.81e-09	530	7.35849
	MviSco1|MvSco-1296-1D-A1-R1_MC08:1560619-1561169__ClassI:LTR:Copia	ATCOPIA65_I__Copia__Arabidopsis_thaliana	92.683	6.05e-09	551	7.07804
	MviSco2|MvSco-1296-1T-A2-R1_MC08:1592419-1592969__ClassI:LTR:Copia	ATCOPIA65_I__Copia__Arabidopsis_thaliana	92.683	6.05e-09	551	7.07804
	MspSsc1|MvSilsci-01506-A1_C019:588530-589131__ClassI:LTR:Copia	ATCOPIA65_I__Copia__Arabidopsis_thaliana	92.683	6.64e-09	602	6.47841
	MspSsc2|MvSilsci-01506-A2_C051:588543-589144__ClassI:LTR:Copia	ATCOPIA65_I__Copia__Arabidopsis_thaliana	92.683	6.64e-09	602	6.47841
	MspSraD|MvSilra-01299-0D_C010:1031651-1032256__ClassI:LTR:Copia	ATCOPIA65_I__Copia__Arabidopsis_thaliana	92.683	6.68e-09	606	6.43564
	MspSraT|MvSilra-01299-0T_C043:1027318-1027923__ClassI:LTR:Copia	ATCOPIA65_I__Copia__Arabidopsis_thaliana	92.683	6.68e-09	606	6.43564
	MviSin1|MvSn-1249-A1-R1_MC04:658596-659204__ClassI:LTR:Copia	ATCOPIA65_I__Copia__Arabidopsis_thaliana	92.683	6.72e-09	609	6.40394
	MviSin2|MvSn-1249-A2-R1_MC04:657971-658579__ClassI:LTR:Copia	ATCOPIA65_I__Copia__Arabidopsis_thaliana	92.683	6.72e-09	609	6.40394
	MviLyf2|MvLf-1247-A2-R1_C066:34715-35607__ClassI:LTR:Copia	ATCOPIA65_I__Copia__Arabidopsis_thaliana	92.683	9.97e-09	893	4.3673
	MviLyf2|MvLf-1247-A2-R1_C100:24505-25399__ClassI:LTR:Copia	ATCOPIA65_I__Copia__Arabidopsis_thaliana	92.683	9.99e-09	895	4.35754
	MspSsc1|MvSilsci-01506-A1_C024:1731851-1732749__ClassI:LTR:Copia	ATCOPIA65_I__Copia__Arabidopsis_thaliana	92.683	1e-08	899	4.33815
	MspSsc2|MvSilsci-01506-A2_C041:139511-140409__ClassI:LTR:Copia	ATCOPIA65_I__Copia__Arabidopsis_thaliana	92.683	1e-08	899	4.33815
	MspSsc1|MvSilsci-01506-A1_C030:425286-426185__ClassI:LTR:Copia	ATCOPIA65_I__Copia__Arabidopsis_thaliana	92.683	1.01e-08	900	4.33333
	MviLyf2|MvLf-1247-A2-R1_C024:436657-437556__ClassI:LTR:Copia	ATCOPIA65_I__Copia__Arabidopsis_thaliana	92.683	1.01e-08	900	4.33333
	MviLyf2|MvLf-1247-A2-R1_C132:19525-20426__ClassI:LTR:Copia	ATCOPIA65_I__Copia__Arabidopsis_thaliana	92.683	1.01e-08	902	4.32373
	MspSsc1|MvSilsci-01506-A1_C026:716342-717322__ClassI:LTR:Copia	ATCOPIA65_I__Copia__Arabidopsis_thaliana	92.683	1.1e-08	981	3.97554
	MspSraD|MvSilra-01299-0D_C032:270109-271095__ClassI:LTR:Copia	ATCOPIA65_I__Copia__Arabidopsis_thaliana	92.683	1.1e-08	987	3.95137
	MviSpa1|MvSp-1252-A1-R1_MC11:816319-817309__ClassI:LTR:Copia	ATCOPIA65_I__Copia__Arabidopsis_thaliana	92.683	1.11e-08	991	3.93542
	MviSco1|MvSco-1296-1D-A1-R1_MC04-2:164550-166465__ClassI:LTR:Copia	ATCOPIA65_I__Copia__Arabidopsis_thaliana	92.683	2.17e-08	1916	2.03549
	MviSco2|MvSco-1296-1T-A2-R1_MC04:768535-770450__ClassI:LTR:Copia	ATCOPIA65_I__Copia__Arabidopsis_thaliana	92.683	2.17e-08	1916	2.03549
	MviSin1|MvSn-1249-A1-R1_MC19:256844-258769__ClassI:LTR:Copia	ATCOPIA65_I__Copia__Arabidopsis_thaliana	92.683	2.18e-08	1926	2.02492
	MviSin2|MvSn-1249-A2-R1_MC19:255253-257178__ClassI:LTR:Copia	ATCOPIA65_I__Copia__Arabidopsis_thaliana	92.683	2.18e-08	1926	2.02492
	MviLyf1|MvLf-1247-A1-R1_C026:306108-308040__ClassI:LTR:Copia	ATCOPIA65_I__Copia__Arabidopsis_thaliana	92.683	2.19e-08	1933	2.01759
	MviLyf2|MvLf-1247-A2-R1_MC15:343493-345666__ClassI:LTR:Copia	ATCOPIA65_I__Copia__Arabidopsis_thaliana	92.683	2.46e-08	2174	1.79393
	MviLyf2|MvLf-1247-A2-R1_MC26:511353-514113__ClassI:LTR:Copia	ATCOPIA65_I__Copia__Arabidopsis_thaliana	92.683	3.13e-08	2761	1.41253
	MsdSdi1|MvSdioicae-1303-FR02-D-N206-PbcR_C011:524963-527760__ClassI:LTR:Copia	ATCOPIA65_I__Copia__Arabidopsis_thaliana	92.683	3.18e-08	2798	1.39385
	MviLyf2|MvLf-1247-A2-R1_MC26:456323-459162__ClassI:LTR:Copia	ATCOPIA65_I__Copia__Arabidopsis_thaliana	92.683	3.22e-08	2840	1.37324
	MsdSdi2|MvSdioicae-1303-FR02-T-N202-PbcR_C006:65564-68549__ClassI:LTR:Copia	ATCOPIA65_I__Copia__Arabidopsis_thaliana	92.683	3.39e-08	2986	1.3061
	MviSco1|MvSco-1296-1D-A1-R1_MC16:494400-497472__ClassI:LTR:Copia	ATCOPIA65_I__Copia__Arabidopsis_thaliana	92.683	3.49e-08	3073	1.26912
	MviSco2|MvSco-1296-1T-A2-R1_MC16:494376-497448__ClassI:LTR:Copia	ATCOPIA65_I__Copia__Arabidopsis_thaliana	92.683	3.49e-08	3073	1.26912
	MviLyf2|MvLf-1247-A2-R1_C041:47906-51545__ClassI:LTR:Copia	ATCOPIA65_I__Copia__Arabidopsis_thaliana	92.683	4.14e-08	3640	1.07143
	MsdSdi2|MvSdioicae-1303-FR02-T-N202-PbcR_C006:15219-18866__ClassI:LTR:Copia	ATCOPIA65_I__Copia__Arabidopsis_thaliana	92.683	4.15e-08	3648	1.06908
	MldSil1|MvSl-1064-A1-R4_MC01-2:87562-91902__ClassI:LTR:Copia	ATCOPIA65_I__Copia__Arabidopsis_thaliana	92.683	4.94e-08	4341	0.898411
	MldSil2|MvSl-1064-A2-R4_MC01:3163949-3168289__ClassI:LTR:Copia	ATCOPIA65_I__Copia__Arabidopsis_thaliana	92.683	4.94e-08	4341	0.898411
	MsdSdi2|MvSdioicae-1303-FR02-T-N202-PbcR_C001:2786782-2791146__ClassI:LTR:Copia	ATCOPIA65_I__Copia__Arabidopsis_thaliana	92.683	4.97e-08	4365	0.893471
	MspSsc1|MvSilsci-01506-A1_C030:695556-699972__ClassI:LTR:Copia	ATCOPIA65_I__Copia__Arabidopsis_thaliana	92.683	5.03e-08	4417	0.882952
	MldSil2|MvSl-1064-A2-R4_MC12:430631-435059__ClassI:LTR:Copia	ATCOPIA65_I__Copia__Arabidopsis_thaliana	92.683	5.04e-08	4429	0.88056
	MsdSdi1|MvSdioicae-1303-FR02-D-N206-PbcR_C008:798174-802602__ClassI:LTR:Copia	ATCOPIA65_I__Copia__Arabidopsis_thaliana	92.683	5.04e-08	4429	0.88056
	MsdSdi2|MvSdioicae-1303-FR02-T-N202-PbcR_C008:467934-472362__ClassI:LTR:Copia	ATCOPIA65_I__Copia__Arabidopsis_thaliana	92.683	5.04e-08	4429	0.88056
	MviLyf2|MvLf-1247-A2-R1_C018:103077-107506__ClassI:LTR:Copia	ATCOPIA65_I__Copia__Arabidopsis_thaliana	92.683	5.05e-08	4430	0.880361
	MspSsc2|MvSilsci-01506-A2_C064:223858-228290__ClassI:LTR:Copia	ATCOPIA65_I__Copia__Arabidopsis_thaliana	92.683	5.05e-08	4433	0.879765
	MviSco1|MvSco-1296-1D-A1-R1_MC11:31516-35948__ClassI:LTR:Copia	ATCOPIA65_I__Copia__Arabidopsis_thaliana	92.683	5.05e-08	4433	0.879765
	MviSco1|MvSco-1296-1D-A1-R1_C060:18163-22596__ClassI:LTR:Copia	ATCOPIA65_I__Copia__Arabidopsis_thaliana	92.683	5.05e-08	4434	0.879567
	MviSco1|MvSco-1296-1D-A1-R1_MC04-2:211317-215750__ClassI:LTR:Copia	ATCOPIA65_I__Copia__Arabidopsis_thaliana	92.683	5.05e-08	4434	0.879567
	MviSco2|MvSco-1296-1T-A2-R1_C076:3871-8304__ClassI:LTR:Copia	ATCOPIA65_I__Copia__Arabidopsis_thaliana	92.683	5.05e-08	4434	0.879567
	MviSco2|MvSco-1296-1T-A2-R1_MC04:815299-819732__ClassI:LTR:Copia	ATCOPIA65_I__Copia__Arabidopsis_thaliana	92.683	5.05e-08	4434	0.879567
	MviSco2|MvSco-1296-1T-A2-R1_MC11:31543-35976__ClassI:LTR:Copia	ATCOPIA65_I__Copia__Arabidopsis_thaliana	92.683	5.05e-08	4434	0.879567
	MspSsc1|MvSilsci-01506-A1_C014:242411-246851__ClassI:LTR:Copia	ATCOPIA65_I__Copia__Arabidopsis_thaliana	92.683	5.06e-08	4441	0.878181
	MviSco1|MvSco-1296-1D-A1-R1_MC01:1295471-1299913__ClassI:LTR:Copia	ATCOPIA65_I__Copia__Arabidopsis_thaliana	92.683	5.06e-08	4443	0.877785
	MviSco2|MvSco-1296-1T-A2-R1_MC01-1:1295486-1299928__ClassI:LTR:Copia	ATCOPIA65_I__Copia__Arabidopsis_thaliana	92.683	5.06e-08	4443	0.877785
	MspSsc2|MvSilsci-01506-A2_C019:1425166-1429610__ClassI:LTR:Copia	ATCOPIA65_I__Copia__Arabidopsis_thaliana	92.683	5.06e-08	4445	0.87739
	MldSil1|MvSl-1064-A1-R4_MC12:430596-435045__ClassI:LTR:Copia	ATCOPIA65_I__Copia__Arabidopsis_thaliana	92.683	5.07e-08	4450	0.876404
	MsdSdi1|MvSdioicae-1303-FR02-D-N206-PbcR_C015:176249-180711__ClassI:LTR:Copia	ATCOPIA65_I__Copia__Arabidopsis_thaliana	92.683	5.08e-08	4463	0.873852
	MldSil1|MvSl-1064-A1-R4_MC01-1:2649445-2653909__ClassI:LTR:Copia	ATCOPIA65_I__Copia__Arabidopsis_thaliana	92.683	5.09e-08	4465	0.87346
	MldSil2|MvSl-1064-A2-R4_MC01:2649489-2653953__ClassI:LTR:Copia	ATCOPIA65_I__Copia__Arabidopsis_thaliana	92.683	5.09e-08	4465	0.87346
	MsaSac2|MvSa-1248-T-A2-V0_C06:170017-174525__ClassI:LTR:Copia	ATCOPIA65_I__Copia__Arabidopsis_thaliana	92.683	5.14e-08	4509	0.864937
	MspSsc1|MvSilsci-01506-A1_C006:678167-682697__ClassI:LTR:Copia	ATCOPIA65_I__Copia__Arabidopsis_thaliana	92.683	5.16e-08	4531	0.860737
	MspSsc2|MvSilsci-01506-A2_C005:678188-682718__ClassI:LTR:Copia	ATCOPIA65_I__Copia__Arabidopsis_thaliana	92.683	5.16e-08	4531	0.860737
	MspSsc2|MvSilsci-01506-A2_C032:922803-927389__ClassI:LTR:Copia	ATCOPIA65_I__Copia__Arabidopsis_thaliana	92.683	5.22e-08	4587	0.850229
	MviLyf1|MvLf-1247-A1-R1_MC16-1:548879-553471__ClassI:LTR:Copia	ATCOPIA65_I__Copia__Arabidopsis_thaliana	92.683	5.23e-08	4593	0.849118
	MviLyf2|MvLf-1247-A2-R1_MC16:540308-544900__ClassI:LTR:Copia	ATCOPIA65_I__Copia__Arabidopsis_thaliana	92.683	5.23e-08	4593	0.849118
	MspSraD|MvSilra-01299-0D_C001:366764-371358__ClassI:LTR:Copia	ATCOPIA65_I__Copia__Arabidopsis_thaliana	92.683	5.23e-08	4595	0.848749
	MspSraT|MvSilra-01299-0T_C020:366796-371390__ClassI:LTR:Copia	ATCOPIA65_I__Copia__Arabidopsis_thaliana	92.683	5.23e-08	4595	0.848749
	MviLyf1|MvLf-1247-A1-R1_MC03:1047215-1051809__ClassI:LTR:Copia	ATCOPIA65_I__Copia__Arabidopsis_thaliana	92.683	5.23e-08	4595	0.848749
	MviLyf2|MvLf-1247-A2-R1_MC03-1:1050046-1054640__ClassI:LTR:Copia	ATCOPIA65_I__Copia__Arabidopsis_thaliana	92.683	5.23e-08	4595	0.848749
	MviLyf1|MvLf-1247-A1-R1_C026:451762-456360__ClassI:LTR:Copia	ATCOPIA65_I__Copia__Arabidopsis_thaliana	92.683	5.24e-08	4599	0.84801
	MviSco1|MvSco-1296-1D-A1-R1_MC13:1065199-1069863__ClassI:LTR:Copia	ATCOPIA65_I__Copia__Arabidopsis_thaliana	92.683	5.31e-08	4665	0.836013
	MviSco2|MvSco-1296-1T-A2-R1_MC13:1076874-1081538__ClassI:LTR:Copia	ATCOPIA65_I__Copia__Arabidopsis_thaliana	92.683	5.31e-08	4665	0.836013
	MviSco2|MvSco-1296-1T-A2-R1_MC10-2:131101-137157__ClassI:LTR:Copia	ATCOPIA65_I__Copia__Arabidopsis_thaliana	92.683	6.91e-08	6057	0.643883
	MviSco1|MvSco-1296-1D-A1-R1_MC10:1218889-1224946__ClassI:LTR:Copia	ATCOPIA65_I__Copia__Arabidopsis_thaliana	92.683	6.91e-08	6058	0.643777
	MviLyf2|MvLf-1247-A2-R1_MC26:156560-165177__ClassI:LTR:Copia	ATCOPIA65_I__Copia__Arabidopsis_thaliana	92.683	9.84e-08	8618	0.452541
	MviLyf1|MvLf-1247-A1-R1_MC26:156575-165195__ClassI:LTR:Copia	ATCOPIA65_I__Copia__Arabidopsis_thaliana	92.683	9.84e-08	8621	0.452384
	MviLyf2|MvLf-1247-A2-R1_C107:13878-24076__ClassI:LTR:Copia	ATCOPIA65_I__Copia__Arabidopsis_thaliana	92.683	1.16e-07	10199	0.38239
	MviLyf2|MvLf-1247-A2-R1_C126:1628-11826__ClassI:LTR:Copia	ATCOPIA65_I__Copia__Arabidopsis_thaliana	92.683	1.16e-07	10199	0.38239
	MviLyf2|MvLf-1247-A2-R1_C053:7431-17632__ClassI:LTR:Copia	ATCOPIA65_I__Copia__Arabidopsis_thaliana	92.683	1.17e-07	10202	0.382278
	MviLyf2|MvLf-1247-A2-R1_C052:12244-22462__ClassI:LTR:Copia	ATCOPIA65_I__Copia__Arabidopsis_thaliana	92.683	1.17e-07	10219	0.381642
	MviLyf2|MvLf-1247-A2-R1_C058:4-23099__ClassI:LTR:Copia	ATCOPIA65_I__Copia__Arabidopsis_thaliana	92.683	2.64e-07	23096	0.16886
	MviLyf2|MvLf-1247-A2-R1_C086:1-23560__ClassI:LTR:Copia	ATCOPIA65_I__Copia__Arabidopsis_thaliana	92.683	2.69e-07	23560	0.165535
	MviLyf2|MvLf-1247-A2-R1_C053:17701-45666__ClassI:LTR:Copia	ATCOPIA65_I__Copia__Arabidopsis_thaliana	92.683	3.2e-07	27966	0.139455
	MviSpa2|MvSp-1252-A2-R1_MC02:1389800-1390741__ClassI:LTR:Copia	ATCOPIA65_I__Copia__Arabidopsis_thaliana	92.5	3.79e-08	942	4.03397
	MviSco2|MvSco-1296-1T-A2-R1_MC04:52201-53186__ClassI:LTR:Copia	ATCOPIA65_I__Copia__Arabidopsis_thaliana	92.5	3.96e-08	986	3.85396
	MldSil1|MvSl-1064-A1-R4_A1:2185573-2188356__ClassI:LTR:Copia	ATCOPIA65_I__Copia__Arabidopsis_thaliana	92.5	1.14e-07	2784	1.36494
	MspSsc1|MvSilsci-01506-A1_C026:420070-423333__ClassI:LTR:Copia	ATCOPIA65_I__Copia__Arabidopsis_thaliana	92.5	1.33e-07	3264	1.16422
	MspSsc1|MvSilsci-01506-A1_C001:155682-156210__ClassI:LTR:Copia	ATCOPIA65_I__Copia__Arabidopsis_thaliana	92.308	7.5e-08	529	6.99433
	MspSsc2|MvSilsci-01506-A2_C007:155682-156210__ClassI:LTR:Copia	ATCOPIA65_I__Copia__Arabidopsis_thaliana	92.308	7.5e-08	529	6.99433
	MviSco1|MvSco-1296-1D-A1-R1_MC18:60945-64973__ClassI:LTR:Copia	ATCOPIA65_I__Copia__Arabidopsis_thaliana	92.308	5.93e-07	4029	0.918342
	MviSco2|MvSco-1296-1T-A2-R1_MC18:59551-63579__ClassI:LTR:Copia	ATCOPIA65_I__Copia__Arabidopsis_thaliana	92.308	5.93e-07	4029	0.918342
	MviLyf2|MvLf-1247-A2-R1_C031:12668-13278__ClassI:LTR:Copia	ATCOPIA65_I__Copia__Arabidopsis_thaliana	88.235	1.87e-09	611	7.85597
	MviLyf2|MvLf-1247-A2-R1_C031:173933-174545__ClassI:LTR:Copia	ATCOPIA65_I__Copia__Arabidopsis_thaliana	88.235	1.88e-09	613	7.83034
	MspSsc1|MvSilsci-01506-A1_C030:182089-184595__ClassI:LTR:Copia	ATCOPIA65_I__Copia__Arabidopsis_thaliana	87.273	2.2e-09	2507	2.11408
	MviLyf2|MvLf-1247-A2-R1_MC03-1:65611-70180__ClassI:LTR:Copia	ATCOPIA65_I__Copia__Arabidopsis_thaliana	80.247	1.45e-08	4570	1.72867
	MviLyf1|MvLf-1247-A1-R1_MC03:65576-70146__ClassI:LTR:Copia	ATCOPIA65_I__Copia__Arabidopsis_thaliana	80.247	1.45e-08	4571	1.72829
	MviSpa1|MvSp-1252-A1-R1_MC03-3:279425-280223__ClassI:LTR:Copia	ATCOPIA65_I__Copia__Arabidopsis_thaliana	79.762	2.47e-09	799	10.2628
	MviSpa2|MvSp-1252-A2-R1_MC03:2174737-2175535__ClassI:LTR:Copia	ATCOPIA65_I__Copia__Arabidopsis_thaliana	79.762	2.47e-09	799	10.2628
	MviSpa2|MvSp-1252-A2-R1_MC02:3052958-3054887__ClassI:LTR:Copia	ATCOPIA65_I__Copia__Arabidopsis_thaliana	79.762	6.07e-09	1930	4.2487
	MviSpa2|MvSp-1252-A2-R1_MC02:3090804-3092733__ClassI:LTR:Copia	ATCOPIA65_I__Copia__Arabidopsis_thaliana	79.762	6.07e-09	1930	4.2487
	MviSpa2|MvSp-1252-A2-R1_MC02:2174144-2176326__ClassI:LTR:Copia	ATCOPIA65_I__Copia__Arabidopsis_thaliana	79.762	6.88e-09	2183	3.7563
	MviSpa1|MvSp-1252-A1-R1_MC10-1:774920-777753__ClassI:LTR:Copia	ATCOPIA65_I__Copia__Arabidopsis_thaliana	79.762	8.94e-09	2834	2.89344
	MviSpa2|MvSp-1252-A2-R1_MC10:782235-785068__ClassI:LTR:Copia	ATCOPIA65_I__Copia__Arabidopsis_thaliana	79.762	8.94e-09	2834	2.89344
	MviSpa1|MvSp-1252-A1-R1_C015:437544-438453__ClassI:LTR:Copia	ATCOPIA65_I__Copia__Arabidopsis_thaliana	79.487	3.66e-08	910	8.57143
