## Supplementary Table 4 for "Dynamics of transposable element accumulation in the non-recombining regions of mating-type chromosomes in anther-smut fungi"

### Sheet: Supplementary Table 6
Supplementary Table 6: Comparisons of transposable element load between genomic compartments in Microbotryum genomes
	Dataset: all annotations						Dataset: ClassI:LTR:Copia
	Kolmogorov-Smirnov test of normality p-value				0.03657		Kolmogorov-Smirnov test of normality p-value				0.033
	ANOVA	df	F-value (variation among sample means / variation within groups)		P-value		ANOVA	df	F-value (variation among sample means / variation within groups)		P-value
		2	19.14		1.24e-06			2	16.76		4.46e-06
	Post-hoc Tukey test	Comparison	Average difference	Confidence interval (0.95%)	Adjusted p-value		Post-hoc Tukey test	Comparison	Average difference	Confidence interval (0.95%)	Adjusted p-value
		PAR-autosomes	0.0160951	[-0.08532246,0.1175127]	0.92148			PAR-autosomes	-0.425669	[-3.712044,2.860705]	0.946947
		NRR-autosomes	0.231263	[0.12984586,0.3326810]	5.4e-06			NRR-autosomes	6.55924	[3.272862,9.845611]	5.08e-05
		NRR-PAR	0.215168	[0.11375075,0.3165859]	1.8e-05			NRR-PAR	6.98491	[3.698531,10.271280]	1.84e-05
	PAR = Pseudo-autosomal region		df = degree of freedom				Dataset: ClassI:LTR :Ty3
	NRR = Non-recombining region						Kolmogorov-Smirnov test of normality p-value				0.04405
							ANOVA	df	F-value (variation among sample means / variation within groups)		P-value
	Significant tests (p<0.01) in bold							2	12.58		5.22e-05
							Post-hoc Tukey test	Comparison	Average difference	Confidence interval (0.95%)	Adjusted p-value
								PAR-autosomes	-1.59869	[-4.808716,1.611345]	0.454009
								NRR-autosomes	4.77164	[1.561609,7.981670]	0.0022802
								NRR-PAR	6.37033	[3.160294,9.580355]	5.56e-05
							Dataset: ClassII:Helitron
							Kolmogorov-Smirnov test of normality p-value				0.01576
							ANOVA	df	F-value (variation among sample means / variation within groups)		P-value
								2	29.43		1.62e-08
							Post-hoc Tukey test	Comparison	Average difference	Confidence interval (0.95%)	Adjusted p-value
								PAR-autosomes	0.474066	[-1.430914,2.379046]	0.817541
								NRR-autosomes	5.41552	[3.510545;7.320505]	1e-07
								NRR-PAR	4.94146	[3.036479;6.846439]	6e-07
							Dataset: ClassII:TIR
							Kolmogorov-Smirnov test of normality p-value				0.3261
							ANOVA	df	F-value (variation among sample means / variation within groups)		P-value
								2	6.527		0.00347
							Post-hoc Tukey test	Comparison	Average difference	Confidence interval (0.95%)	Adjusted p-value
								PAR-autosomes	0.540196	[-0.1007642,1.181156]	0.113097
								NRR-autosomes	0.950842	[0.3098823,1.591802]	0.0024011
								NRR-PAR	0.410647	[-0.2303136,1.051607]	0.274496
