## Supplementary Table 5 for "Dynamics of transposable element accumulation in the non-recombining regions of mating-type chromosomes in anther-smut fungi"

### Sheet: Supplementary Table 7
#Supplementary table 7: Genomic percentage transposable element annotation in the different genomic compartments of Microbotryum species and Rhodothorula babjavae
	Species name	Transposable element annotation	Genomic percentage
	M. intermedium	centromeres	0.739179
	M. intermedium	mating-type chromosome	0.0552235
	M. intermedium	autosomes	0.0481396
	M. intermedium	subtelomeric_regions	0.024237
	M. lagerheimii	centromeres	0.701597
	M. lagerheimii	non-recombining_regions	0.149239
	M. lagerheimii	pseudo-autosomal_regions	0.067054
	M. lagerheimii	autosomes	0.0719167
	M. lagerheimii	subtelomeric_regions	0.323566
	M. lychnidis-dioicae	centromeres	0.834256
	M. lychnidis-dioicae	non-recombining_regions	0.42954
	M. lychnidis-dioicae	pseudo-autosomal_regions	0.089527
	M. lychnidis-dioicae	autosomes	0.116208
	M. lychnidis-dioicae	subtelomeric_regions	0.252537
	M. silenes-acaulis	centromeres	0.808388
	M. silenes-acaulis	non-recombining_regions	0.300052
	M. silenes-acaulis	pseudo-autosomal_regions	0.1392
	M. silenes-acaulis	autosomes	0.153688
	M. silenes-acaulis	subtelomeric_regions	0.519551
	M. saponariae	centromeres	0.774046
	M. saponariae	non-recombining_regions	0.136767
	M. saponariae	pseudo-autosomal_regions	0.0699026
	M. saponariae	autosomes	0.149814
	M. saponariae	subtelomeric_regions	0.349826
	M. scabiosae	centromeres	0.092077
	M. scabiosae	non-recombining_regions	0.110629
	M. scabiosae	pseudo-autosomal_regions	0.0366036
	M. scabiosae	autosomes	0.044515
	M. scabiosae	subtelomeric_regions	0.237444
	M. silenes-dioicae	centromeres	0.834784
	M. silenes-dioicae	non-recombining_regions	0.489677
	M. silenes-dioicae	pseudo-autosomal_regions	0.179601
	M. silenes-dioicae	autosomes	0.186042
	M. silenes-dioicae	subtelomeric_regions	0.280292
	M. v. lateriflora	centromeres	0.791181
	M. v. lateriflora	non-recombining_regions	0.155569
	M. v. lateriflora	pseudo-autosomal_regions	0.115857
	M. v. lateriflora	autosomes	0.0523173
	M. v. lateriflora	subtelomeric_regions	0.23518
	M. v. parryi	centromeres	0.658777
	M. v. parryi	non-recombining_regions	0.473167
	M. v. parryi	pseudo-autosomal_regions	0.130243
	M. v. parryi	autosomes	0.0757863
	M. v. parryi	subtelomeric_regions	0.31512
	M. v. gracilicaulis	centromeres	0.839588
	M. v. gracilicaulis	non-recombining_regions	0.642288
	M. v. gracilicaulis	pseudo-autosomal_regions	0.223738
	M. v. gracilicaulis	autosomes	0.206753
	M. v. gracilicaulis	subtelomeric_regions	0.585287
	M. v. viscidula	centromeres	0.833768
	M. v. viscidula	non-recombining_regions	0.452367
	M. v. viscidula	pseudo-autosomal_regions	0.205005
	M. v. viscidula	autosomes	0.150236
	M. v. viscidula	subtelomeric_regions	0.366621
	M. coronariae	centromeres	0.783387
	M. coronariae	non-recombining_regions	0.473981
	M. coronariae	pseudo-autosomal_regions	0.168965
	M. coronariae	autosomes	0.230668
	M. coronariae	subtelomeric_regions	0.297602
	M. v. melanantha	centromeres	0.798876
	M. v. melanantha	non-recombining_regions	0.427117
	M. v. melanantha	pseudo-autosomal_regions	0.194648
	M. v. melanantha	autosomes	0.192907
	M. v. melanantha	subtelomeric_regions	0.441448
	M. v. caroliniana	centromeres	0.674383
	M. v. caroliniana	non-recombining_regions	0.380949
	M. v. caroliniana	pseudo-autosomal_regions	0.134881
	M. v. caroliniana	autosomes	0.108778
	M. v. paradoxa	centromeres	0.768151
	M. v. paradoxa	non-recombining_regions	0.509691
	M. v. paradoxa	pseudo-autosomal_regions	0.421244
	M. v. paradoxa	autosomes	0.165767
	M. v. paradoxa	subtelomeric_regions	0.632929
	M. v. tatarinowii	centromeres	0.759636
	M. v. tatarinowii	non-recombining_regions	0.305735
	M. v. tatarinowii	pseudo-autosomal_regions	0.032774
	M. v. tatarinowii	autosomes	0.0624202
	M. v. tatarinowii	subtelomeric_regions	0.0477215
