## Supplementary Table 6 for "Dynamics of transposable element accumulation in the non-recombining regions of mating-type chromosomes in anther-smut fungi"

### Sheet: Supplementary Table 8
Supplementary Table 8: Selection and summary of models for the tempo of transposable element accumulation in the non-recombining regions
	One-sample Kolmogorov-Smirnov test
	D	0.1935
	P-value	0.3378
	Linear model						Linear model with ancestral size as covariable						Negative exponential model
	AIC				181.742		AIC				181.845		AIC				161.669
	Parametric coefficients	Estimate	Standard error	t-value	Pr(>|t|)		Parametric coefficients	Estimate	Standard error	t-value	Pr(>|t|)		Parametric coefficients	Estimate	Standard error	t-value	Pr(>|t|)
	Intercept	22.132	3.947	5.607	1.73e-05		Intercept	24.04	4.144	5.801	1.37e-05		a:(Intercept)	50.5813	3.45425	14.643	3.748e-12
	stratum_age	11.503	2.8	4.108	0.000546		stratum_age	10.8	2.803	3.854	0.00107		c:(Intercept)	2.5807	0.55619	4.64	0.000158
							ancestral_stratum_size	-9.223e-07	7.05e-07	-1.308	0.20641
	Linear model with smoothing splines						Linear model with smoothing splines with ancestral size as covariable
	AIC				163.642		AIC				164.986
	Parametric coefficients	Estimate	Standard error	t-value	Pr(>|t|)		Parametric coefficients	Estimate	Standard error	t-value	Pr(>|t|)
	Intercept	32.968	1.871	17.62	9.06e-13		Intercept	33.53	2.015	16.642	4.73e-12
	s(stratum_age)	3.065	3.675	18.87	3.36e-06		ancestral_stratum_size	-4.136e-07	4.819e-07	-0.858	0.403
							s(stratum_age)	2.774	3.348	17.11	1.71e-05
	Logarithmic model						Logarithmic model with ancestral size as covariable
	AIC				184.451		AIC				173.445
	Parametric coefficients	Estimate	Standard error	t-value	Pr(>|t|)		Parametric coefficients	Estimate	Standard error	t-value	Pr(>|t|)
	Intercept	37.5984	3.3847	11.108	5.25e-10		Intercept	38.74	2.6	14.897	6.21e-12
	log(stratum_age)	2.9389	0.8277	3.551	0.00201		log(stratum_age)	8.14	1.472	5.532	2.46e-05
							ancestral_stratum_size	5.211e-06	1.332e-06	3.914	0.000933
	Logarithmic model with smoothing splines						Logarithmic model with smoothing splines with ancestral size as covariable
	AIC				164.712		AIC				169.258
	Parametric coefficients	Estimate	Standard error	t-value	Pr(>|t|)		Parametric coefficients	Estimate	Standard error	t-value	Pr(>|t|)
	Intercept	32.968	1.885	17.49	2.88e-12		Intercept	30.19	3.988	7.569	5.66e-07
	s(log(stratum_age))	4.082	4.771	14.74	1.47e-05		ancestral_stratum_size	2.047e-06	2.508e-06	0.816	0.425
							s(log(stratum_age))	2.175	2.567	17.13	3.75e-05
	Significant parameters (p<0.01) in bold
	Lowest AIC score and significant parameters in bold
